# Disentangling the genetic basis of rhizosphere microbiome assembly in tomato

**DOI:** 10.1101/2021.12.20.473370

**Authors:** Ben O Oyserman, Stalin Sarango Flores, Thom Griffioen, Xinya Pan, Elmar van der Wijk, Lotte Pronk, Wouter Lokhorst, Azkia Nurfikari, Nejc Stopnisek, Anne Kupczok, Viviane Cordovez, Víctor J Carrión, Wilco Ligterink, Basten L Snoek, Marnix H Medema, Jos M Raaijmakers

## Abstract

Microbiomes play a pivotal role in plant growth and health, but the genetic factors involved in microbiome assembly remain largely elusive. Here, 16S amplicon and metagenomic features of the rhizosphere microbiome were mapped as quantitative traits of a recombinant inbred line population of a cross between wild and domesticated tomato. Gene content analysis of prioritized tomato QTLs suggested a genetic basis for differential recruitment of various rhizobacterial lineages, including a *Streptomyces*-associated 6.31-Mbp region harboring tomato domestication sweeps and encoding, among others, the iron regulator FIT and the aquaporin SlTIP2.3. Within metagenome-assembled genomes of the rhizobacterial lineages *Streptomyces* and *Cellvibrio*, we identified microbial genes involved in metabolism of plant polysaccharides, iron, sulfur, trehalose, and vitamins, whose genetic variation associated with either modern or wild tomato QTLs. Integrating ‘microbiomics’ and quantitative plant genetics pinpointed putative plant and reciprocal microbial traits underlying microbiome assembly, thereby providing the first step towards plant-microbiome breeding programs.
