## Supplemental Table 1 for "Disentangling the genetic basis of rhizosphere microbiome assembly in tomato"

RIL	Color	Leaves	Date	Harvest_Day	Rhizosphere	Soil_Before	PDW	Accession	Germination_Day	Germination_Date	Harvest_Date	Days_Growth		quantiles
p205	P	3.5	4/20/19	3	3.37	241.79	0.2789	p205	10.75	5/23/19	4/20/19	33.75		1	29.95833333
p206	P	6	4/17/19	0	3.5	237.62	0.2238	p206	6.875	5/19/19	4/17/19	32.875		2	31.6875
p207	P	5.5	4/18/19	1	3.64	235.63	0.2702	p207	2.791666667	5/15/19	4/18/19	27.79166667		3	32.77083333
p208	P	5.5	4/18/19	1	3.84	237.79	0.2329	p208	7.770833333	5/20/19	4/18/19	32.77083333		4	52.875
p209	P	4.5	4/20/19	3	3.635	241.92	0.3355	p209	6.875	5/19/19	4/20/19	29.875
p210	P	5.5	4/18/19	1	3.241	236.1	0.2928	p210	5.958333333	5/18/19	4/18/19	30.95833333
p211	P	5	4/19/19	2	3.981	242.46	0.3721	p211	5.6875	5/18/19	4/19/19	29.6875
p212	P	5.5	4/18/19	1	4.086	235.29	0.273	p212	5.958333333	5/18/19	4/18/19	30.95833333
p213	P	5.5	4/18/19	1	3.644	234.44	0.3313	p213	5.958333333	5/18/19	4/18/19	30.95833333
p215	P	5.5	4/19/19	2	3.035	235.84	0.309	p215	5.6875	5/18/19	4/19/19	29.6875
p216	P	4.5	4/17/19	0	3.84	239.51	0.2689	p216	6.875	5/19/19	4/17/19	32.875
p217	P	4	5/7/19	20	4.03	247.44	0.5181	p217	10.75	5/23/19	5/7/19	16.75
p218	P	4.5	4/20/19	3	3.541	240.72	0.3824	p218	9.75	5/22/19	4/20/19	32.75
p219	P	5	4/19/19	2	3.588	237.58	0.2987	p219	5.958333333	5/18/19	4/19/19	29.95833333
p222	P	5.5	4/18/19	1	3.005	234.5	0.2893	p222	5.958333333	5/18/19	4/18/19	30.95833333
p223	P	5	4/19/19	2	3.984	241.82	0.2366	p223	9.75	5/22/19	4/19/19	33.75
p225	P	6.5	4/17/19	0	3.7	235.33	0.2856	p225	5.6875	5/18/19	4/17/19	31.6875
p226	P	5	4/20/19	3	4.115	245.14	0.3151	p226	6.875	5/19/19	4/20/19	29.875
p227	P	5.5	4/18/19	1	3.997	238.56	0.2264	p227	3.791666667	5/16/19	4/18/19	28.79166667
p228	P	4.5	4/20/19	3	3.002	241.56	0.3892	p228	5.958333333	5/18/19	4/20/19	28.95833333
p229	P	5.5	4/18/19	1	3.955	236.76	0.282	p229	5.6875	5/18/19	4/18/19	30.6875
p230	P	5	4/20/19	3	3.652	240.1	0.3362	p230	7.770833333	5/20/19	4/20/19	30.77083333
p231	P	5.5	4/18/19	1	2.414	234.53	0.2135	p231	5.958333333	5/18/19	4/18/19	30.95833333
p233	P	5	4/20/19	3	3.88	237.75	0.4428	p233	9.75	5/22/19	4/20/19	32.75
p234	P	4.5	4/19/19	2	3.007	235.38	0.4335	p234	6.875	5/19/19	4/19/19	30.875
p235	P	5.5	4/18/19	1	3.845	235.62	0.3239	p235	5.958333333	5/18/19	4/18/19	30.95833333
p236	P	5.5	4/18/19	1	2.6	234.16	0.2797	p236	6.875	5/19/19	4/18/19	31.875
p237	P	0.5	5/7/19	20	1.93	240.23	0.4099	p237	0	5/13/19	5/7/19	6
p238	P	5	4/20/19	3	3.733	241.46	0.3974	p238	6.875	5/19/19	4/20/19	29.875
p240	P	5.5	4/18/19	1	3.645	236.82	0.282	p240	8.75	5/21/19	4/18/19	33.75
p241	P	5	4/20/19	3	3.512	241.11	0.3167	p241	5.6875	5/18/19	4/20/19	28.6875
p242	P	5	4/19/19	2	3.627	243.53	0.3267	p242	5.958333333	5/18/19	4/19/19	29.95833333
p243	P	6.5	4/17/19	0	3.5	234.57	0.2731	p243	5.6875	5/18/19	4/17/19	31.6875
p244	P	5.5	4/18/19	1	3.259	235.89	0.2835	p244	7.770833333	5/20/19	4/18/19	32.77083333
p245	P	5.5	4/18/19	1	3.923	238.89	0.2777	p245	5.958333333	5/18/19	4/18/19	30.95833333
p246	P	4.5	4/20/19	3	3.228	243.26	0.2409	p246	6.875	5/19/19	4/20/19	29.875
p247	P	5.5	4/18/19	1	3.272	238.77	0.3146	p247	5.6875	5/18/19	4/18/19	30.6875
p248	P	5.5	4/18/19	1	3.042	238.51	0.2177	p248	5.958333333	5/18/19	4/18/19	30.95833333
p249	P	4.5	5/7/19	20	2.739	246.54	0.5532	p249	8.75	5/21/19	5/7/19	14.75
p250	P	5.5	4/18/19	1	3.288	236.23	0.3578	p250	5.958333333	5/18/19	4/18/19	30.95833333
p252	P	5.5	4/18/19	1	3.982	236.37	0.3112	p252	7.770833333	5/20/19	4/18/19	32.77083333
p253	P	4.5	4/20/19	3	3.694	242.96	0.3027	p253	10.75	5/23/19	4/20/19	33.75
p254	P	5.5	4/18/19	1	3.546	240.09	0.2597	p254	5.958333333	5/18/19	4/18/19	30.95833333
p255	P	4.5	4/19/19	2	4.213	241.73	0.2736	p255	5.6875	5/18/19	4/19/19	29.6875
p256	P	5.5	4/18/19	1	3.732	235.53	0.214	p256	5.6875	5/18/19	4/18/19	30.6875
p257	P	5.5	4/17/19	0	4.6	238.2	0.2493	p257	10.75	5/23/19	4/17/19	36.75
p258	P	5.5	4/18/19	1	3.844	236.06	0.2516	p258	8.75	5/21/19	4/18/19	33.75
p259	P	4.5	4/20/19	3	3.253	241.11	0.3385	p259	9.75	5/22/19	4/20/19	32.75
p260	P	5.5	4/18/19	1	2.36	235.86	0.3514	p260	5.6875	5/18/19	4/18/19	30.6875
p261	P	4.5	4/20/19	3	3.275	240.66	0.3368	p261	5.958333333	5/18/19	4/20/19	28.95833333
p262	P	5.5	4/18/19	1	3.824	234.29	0.2379	p262	5.6875	5/18/19	4/18/19	30.6875
p263	P	4.5	4/20/19	3	3.881	240.16	0.3637	p263	5.958333333	5/18/19	4/20/19	28.95833333
p264	P	5	4/19/19	2	3.966	240.35	0.3238	p264	6.875	5/19/19	4/19/19	30.875
p265	P	5.5	4/18/19	1	3.532	237.3	0.2667	p265	6.875	5/19/19	4/18/19	31.875
p266	P	5.5	4/18/19	1	3.668	235.84	0.2702	p266	5.958333333	5/18/19	4/18/19	30.95833333
p267	P	4	4/19/19	2	3.868	237.39	0.3068	p267	5.6875	5/18/19	4/19/19	29.6875
p268	P	4.5	4/20/19	3	3.51	241.11	0.3788	p268	10.75	5/23/19	4/20/19	33.75
p270	P	4.5	4/20/19	3	2.929	236.87	0.4037	p270	6.875	5/19/19	4/20/19	29.875
p271	P	5.5	4/20/19	3	4.079	240.82	0.3824	p271	5.958333333	5/18/19	4/20/19	28.95833333
p272	P	5.5	4/18/19	1	3.517	235.3	0.2384	p272	5.958333333	5/18/19	4/18/19	30.95833333
p273	P	5.5	4/18/19	1	3.507	236.77	0.3325	p273	7.770833333	5/20/19	4/18/19	32.77083333
p274	P	5	4/20/19	3	2.716	239.95	0.3911	p274	5.958333333	5/18/19	4/20/19	28.95833333
p275	P	4.5	4/17/19	0	4.3	236.73	0.3465	p275	5.958333333	5/18/19	4/17/19	31.95833333
p277	P	5.5	4/19/19	2	3.637	243.98	0.386	p277	6.875	5/19/19	4/19/19	30.875
p278	P	6.5	4/17/19	0	3.545	237.55	0.262	p278	5.958333333	5/18/19	4/17/19	31.95833333
p280	P	5	4/20/19	3	4.319	242.02	0.3642	p280	5.958333333	5/18/19	4/20/19	28.95833333
p281	P	5.5	4/18/19	1	3.73	239.74	0.2793	p281	7.770833333	5/20/19	4/18/19	32.77083333
p282	P	5.5	4/18/19	1	2.506	237.52	0.3324	p282	8.75	5/21/19	4/18/19	33.75
p283	P	5	4/19/19	2	3.0021	239.83	0.3418	p283	7.770833333	5/20/19	4/19/19	31.77083333
p284	P	6	4/17/19	0	3.58	237.27	0.3688	p284	5.958333333	5/18/19	4/17/19	31.95833333
p285	P	5.5	4/17/19	0	3.524	238.54	0.3526	p285	7.770833333	5/20/19	4/17/19	33.77083333
p286	P	5.5	4/18/19	1	3.878	237.58	0.3201	p286	5.958333333	5/18/19	4/18/19	30.95833333
p287	P	4.5	4/19/19	2	4.037	235.17	0.3431	p287	5.958333333	5/18/19	4/19/19	29.95833333
p288	P	4.5	4/20/19	3	3.958	242.62	0.3303	p288	6.875	5/19/19	4/20/19	29.875
p289	P	5.5	4/18/19	1	2.691	235.85	0.3153	p289	5.6875	5/18/19	4/18/19	30.6875
p290	P	5	4/19/19	2	3.04	239.36	0.3612	p290	3.791666667	5/16/19	4/19/19	27.79166667
p291	P	6.5	4/17/19	0	4	237.5	0.2786	p291	5.6875	5/18/19	4/17/19	31.6875
p292	P	5.5	4/18/19	1	3.994	237.43	0.3445	p292	6.875	5/19/19	4/18/19	31.875
p293	P	4.5	4/20/19	3	4.45	242.81	0.3607	p293	5.958333333	5/18/19	4/20/19	28.95833333
p294	P	5	4/19/19	2	3.679	241.49	0.3157	p294	5.6875	5/18/19	4/19/19	29.6875
p295	P	5.5	4/18/19	1	3.638	235.55	0.2891	p295	5.958333333	5/18/19	4/18/19	30.95833333
p297	P	5.5	4/18/19	1	2.68	234.57	0.3156	p297	8.75	5/21/19	4/18/19	33.75
p298	P	5.5	4/18/19	1	3.006	236.54	0.2974	p298	5.6875	5/18/19	4/18/19	30.6875
p299	P	5	4/19/19	2	4.332	240.58	0.3215	p299	9.75	5/22/19	4/19/19	33.75
p300	P	5.5	4/18/19	1	3	237.38	0.2884	p300	6.875	5/19/19	4/18/19	31.875
p301	P	6.5	4/17/19	0	3.75	240.18	0.2583	p301	6.875	5/19/19	4/17/19	32.875
p302	P	4	4/20/19	3	3.038	242.25	0.3891	p302	5.958333333	5/18/19	4/20/19	28.95833333
p303	P	5.5	4/17/19	0	3.42	238.19	0.2191	p303	7.770833333	5/20/19	4/17/19	33.77083333
p304	P	4.5	4/20/19	3	2.876	241.29	0.3909	p304	5.958333333	5/18/19	4/20/19	28.95833333
p305	P	5	4/20/19	3	3.963	241.95	0.3762	p305	5.6875	5/18/19	4/20/19	28.6875
p306	P	5.5	4/18/19	1	2.836	234.16	0.3279	p306	5.958333333	5/18/19	4/18/19	30.95833333
p307	P	5.5	4/18/19	1	3.842	234.84	0.3358	p307	4.854166667	5/17/19	4/18/19	29.85416667
p276.1	P	5.5	4/17/19	0	2.901	236.67	0.2737	p276.1	5.6875	5/18/19	4/17/19	31.6875
p276.2	P	6.5	4/17/19	0	3.086	236.98	0.2914	p276.2	4.854166667	5/17/19	4/17/19	30.85416667
p308.1	P	4.5	4/18/19	1	2.505	236.69	0.3025	p308.1	5.6875	5/18/19	4/18/19	30.6875
p308.2	P	4.5	4/20/19	3	3.028	244.17	0.3164	p308.2	8.75	5/21/19	4/20/19	31.75
y205	Y	5	4/19/19	2	3.475	238.81	0.4297	y205	5.958333333	5/18/19	4/19/19	29.95833333
y206	Y	5.5	4/18/19	1	3.805	236.04	0.2516	y206	6.875	5/19/19	4/18/19	31.875
y207	Y	6	4/17/19	0	3.357	235.6	0.2484	y207	5.6875	5/18/19	4/17/19	31.6875
y208	Y	5.5	4/19/19	2	3.835	244.85	0.2488	y208	7.770833333	5/20/19	4/19/19	31.77083333
y209	Y	5	4/19/19	2	3.983	238.43	0.3428	y209	5.958333333	5/18/19	4/19/19	29.95833333
y210	Y	5.5	4/19/19	2	4.254	240.11	0.4481	y210	5.6875	5/18/19	4/19/19	29.6875
y211	Y	5.5	4/18/19	1	3.565	235.92	0.2743	y211	7.770833333	5/20/19	4/18/19	32.77083333
y212	Y	4.5	4/20/19	3	4.307	238.19	0.4793	y212	6.875	5/19/19	4/20/19	29.875
y213	Y	5	4/20/19	3	4.278	238.96	0.4167	y213	6.875	5/19/19	4/20/19	29.875
y215	Y	7.5	4/17/19	0	3.9	236.27	0.3274	y215	5.6875	5/18/19	4/17/19	31.6875
y216	Y	5	4/20/19	3	4.446	239.5	0.4574	y216	6.875	5/19/19	4/20/19	29.875
y217	Y	4	4/20/19	3	3.26	240.03	0.3629	y217	10.75	5/23/19	4/20/19	33.75
y218	Y	6.5	4/17/19	0	3.21	236.83	0.2817	y218	9.75	5/22/19	4/17/19	35.75
y219	Y	5	4/20/19	3	4.345	238.63	0.4145	y219	6.875	5/19/19	4/20/19	29.875
y222	Y	5	4/17/19	0	3.5	238.15	0.3118	y222	6.875	5/19/19	4/17/19	32.875
y223	Y	5.5	4/18/19	1	3.881	235.6	0.3082	y223	6.875	5/19/19	4/18/19	31.875
y225	Y	6	4/17/19	0	4.186	237.85	0.2353	y225	6.875	5/19/19	4/17/19	32.875
y226	Y	4	5/7/19	20	4.105	243.32	0.6429	y226	10.75	5/23/19	5/7/19	16.75
y227	Y	5.5	4/18/19	1	4.222	235.66	0.2959	y227	6.875	5/19/19	4/18/19	31.875
y228	Y	4.5	4/20/19	3	3.61	241.08	0.4307	y228	5.958333333	5/18/19	4/20/19	28.95833333
y229	Y	5	4/20/19	3	3.767	241.56	0.3976	y229	7.770833333	5/20/19	4/20/19	30.77083333
y230	Y	5.5	4/19/19	2	3.358	242.58	0.227	y230	10.75	5/23/19	4/19/19	34.75
y231	Y	5.5	4/17/19	0	3.645	237.68	0.2513	y231	5.958333333	5/18/19	4/17/19	31.95833333
y233	Y	4.5	4/20/19	3	3.52	238.31	0.5242	y233	9.75	5/22/19	4/20/19	32.75
y234	Y	4.5	4/20/19	3	4.2	240.32	0.4886	y234	5.6875	5/18/19	4/20/19	28.6875
y235	Y	4.5	4/20/19	3	4.549	241.51	0.5111	y235	5.958333333	5/18/19	4/20/19	28.95833333
y236	Y	5.5	4/18/19	1	3.05	235.69	0.3041	y236	6.875	5/19/19	4/18/19	31.875
y237	Y	4.5	4/20/19	3	3.509	242.38	0.392	y237	13.83333333	5/26/19	4/20/19	36.83333333
y238	Y	5	4/19/19	2	3.861	240.66	0.3527	y238	7.770833333	5/20/19	4/19/19	31.77083333
y240	Y	6.5	4/17/19	0	3	234.75	0.2869	y240	5.6875	5/18/19	4/17/19	31.6875
y241	Y	5.5	4/18/19	1	3.964	234.67	0.294	y241	6.875	5/19/19	4/18/19	31.875
y242	Y	5	4/20/19	3	3.75	238.88	0.4606	y242	5.6875	5/18/19	4/20/19	28.6875
y243	Y	5.5	4/18/19	1	4.303	235.39	0.2645	y243	8.75	5/21/19	4/18/19	33.75
y244	Y	4.5	4/20/19	3	3.83	240.58	0.3682	y244	10.75	5/23/19	4/20/19	33.75
y245	Y	5.5	4/18/19	1	4.025	234.85	0.2769	y245	6.875	5/19/19	4/18/19	31.875
y246	Y	5.5	4/17/19	0	3.22	240.7	0.1785	y246	8.75	5/21/19	4/17/19	34.75
y247	Y	5.5	4/17/19	0	4.1	238.09	0.3518	y247	6.875	5/19/19	4/17/19	32.875
y248	Y	5.5	4/18/19	1	3.75	234.54	0.3477	y248	8.75	5/21/19	4/18/19	33.75
y249	Y	4	4/20/19	3	3.808	242.26	0.3472	y249	7.770833333	5/20/19	4/20/19	30.77083333
y250	Y	5	4/19/19	2	3.942	240.01	0.3708	y250	5.958333333	5/18/19	4/19/19	29.95833333
y252	Y	5	4/20/19	3	3.199	241.63	0.3509	y252	9.75	5/22/19	4/20/19	32.75
y253	Y	2.5	5/7/19	20	3.15	250.82	0.571	y253	16.875	5/29/19	5/7/19	22.875
y254	Y	6	4/17/19	0	3.929	235.02	0.2811	y254	6.875	5/19/19	4/17/19	32.875
y255	Y	4.5	4/20/19	3	3.841	239.43	0.383	y255	6.875	5/19/19	4/20/19	29.875
y256	Y	5.5	4/18/19	1	3.737	237.41	0.2654	y256	8.75	5/21/19	4/18/19	33.75
y257	Y	4.5	4/19/19	2	3.558	242.9	0.2038	y257	9.75	5/22/19	4/19/19	33.75
y258	Y	5	4/19/19	2	3.67	240.69	0.2906	y258	7.770833333	5/20/19	4/19/19	31.77083333
y259	Y	2	5/7/19	20	3	237.1	0.4362	y259	46.875	6/28/19	5/7/19	52.875
y260	Y	5.5	4/19/19	2	3.716	242.69	0.3254	y260	5.958333333	5/18/19	4/19/19	29.95833333
y261	Y	5.5	4/18/19	1	3.016	234.4	0.3997	y261	6.875	5/19/19	4/18/19	31.875
y262	Y	6	4/17/19	0	3.529	236.17	0.3187	y262	5.958333333	5/18/19	4/17/19	31.95833333
y263	Y	5.5	4/18/19	1	3.263	233.03	0.4026	y263	6.875	5/19/19	4/18/19	31.875
y264	Y	5	4/19/19	2	4.099	237.4	0.3528	y264	5.958333333	5/18/19	4/19/19	29.95833333
y265	Y	4.5	4/20/19	3	3.68	241.94	0.2857	y265	8.75	5/21/19	4/20/19	31.75
y266	Y	5	4/20/19	3	4.138	240.56	0.362	y266	5.958333333	5/18/19	4/20/19	28.95833333
y267	Y	4.5	4/19/19	2	4.201	237.37	0.3411	y267	5.958333333	5/18/19	4/19/19	29.95833333
y268	Y	4.5	4/19/19	2	3.73	241.12	0.3087	y268	9.75	5/22/19	4/19/19	33.75
y270	Y	6.5	4/17/19	0	4.13	235.19	0.3275	y270	5.958333333	5/18/19	4/17/19	31.95833333
y271	Y	5.5	4/17/19	0	3.9	237.11	0.2967	y271	6.875	5/19/19	4/17/19	32.875
y272	Y	5.5	4/18/19	1	3.365	235.64	0.259	y272	8.75	5/21/19	4/18/19	33.75
y273	Y	5.5	4/18/19	1	3.644	232.94	0.3403	y273	5.6875	5/18/19	4/18/19	30.6875
y274	Y	5	4/19/19	2	4.052	238.11	0.3486	y274	6.875	5/19/19	4/19/19	30.875
y275	Y	2	5/7/19	20	3.192	251.98	0.5281	y275	46.875	6/28/19	5/7/19	52.875
y277	Y	5.5	4/18/19	1	3.88	236.96	0.3651	y277	5.958333333	5/18/19	4/18/19	30.95833333
y278	Y	6.5	4/17/19	0	3.35	236.46	0.2961	y278	6.875	5/19/19	4/17/19	32.875
y280	Y	5.5	4/18/19	1	4.186	234.67	0.4152	y280	5.6875	5/18/19	4/18/19	30.6875
y281	Y	5.5	4/18/19	1	3.118	235	0.2877	y281	7.770833333	5/20/19	4/18/19	32.77083333
y282	Y	5	4/17/19	0	3	236.45	0.3362	y282	8.75	5/21/19	4/17/19	34.75
y283	Y	4.5	4/19/19	2	4.053	244.88	0.4013	y283	6.875	5/19/19	4/19/19	30.875
y284	Y	4.5	4/19/19	2	3.138	243.63	0.27835	y284	10.75	5/23/19	4/19/19	34.75
y285	Y	5.5	4/18/19	1	3.626	235.93	0.4129	y285	5.958333333	5/18/19	4/18/19	30.95833333
y286	Y	4.5	4/19/19	2	3.712	239.27	0.2748	y286	13.83333333	5/26/19	4/19/19	37.83333333
y287	Y	4.5	4/17/19	0	3.79	239.05	0.3271	y287	5.958333333	5/18/19	4/17/19	31.95833333
y288	Y	4.5	4/20/19	3	4.023	241.4	0.3712	y288	13.83333333	5/26/19	4/20/19	36.83333333
y289	Y	5.5	4/18/19	1	2.684	235.66	0.3391	y289	5.6875	5/18/19	4/18/19	30.6875
y290	Y	5.5	4/18/19	1	3.005	237.49	0.3422	y290	6.875	5/19/19	4/18/19	31.875
y291	Y	5.5	4/18/19	1	3.757	233.21	0.2951	y291	6.875	5/19/19	4/18/19	31.875
y292	Y	5	4/19/19	2	3.942	235.34	0.325	y292	8.75	5/21/19	4/19/19	32.75
y293	Y	5.5	4/19/19	2	3.06	235.2	0.3583	y293	5.958333333	5/18/19	4/19/19	29.95833333
y294	Y	4.5	4/19/19	2	3.542	238.68	0.3475	y294	7.770833333	5/20/19	4/19/19	31.77083333
y295	Y	5.5	4/18/19	1	3.681	236.27	0.3307	y295	6.875	5/19/19	4/18/19	31.875
y297	Y	5.5	4/18/19	1	3.525	232.79	0.3249	y297	8.75	5/21/19	4/18/19	33.75
y298	Y	5.5	4/18/19	1	3.251	236.38	0.3558	y298	6.875	5/19/19	4/18/19	31.875
y299	Y	4.5	4/19/19	2	4.237	238.11	0.4274	y299	8.75	5/21/19	4/19/19	32.75
y300	Y	5.5	4/18/19	1	3.515	235.79	0.3972	y300	6.875	5/19/19	4/18/19	31.875
y301	Y	6.5	4/17/19	0	3.5	234.75	0.3272	y301	6.875	5/19/19	4/17/19	32.875
y302	Y	5	4/19/19	2	3.92	239.47	0.4111	y302	5.958333333	5/18/19	4/19/19	29.95833333
y303	Y	5.5	4/18/19	1	2.975	234.83	0.2488	y303	5.958333333	5/18/19	4/18/19	30.95833333
y304	Y	6.5	4/17/19	0	4.01	234.47	0.3631	y304	6.875	5/19/19	4/17/19	32.875
y305	Y	5.5	4/19/19	2	4.356	242.09	0.2637	y305	5.6875	5/18/19	4/19/19	29.6875
y306	Y	5.5	4/19/19	2	3.432	240.06	0.3512	y306	5.958333333	5/18/19	4/19/19	29.95833333
y307	Y	5	4/19/19	2	3.489	240.33	0.3699	y307	5.958333333	5/18/19	4/19/19	29.95833333
y276.1	Y	5.5	4/19/19	2	3.835	240.96	0.2998	y276.1	7.770833333	5/20/19	4/19/19	31.77083333
y276.2	Y	5.5	4/18/19	1	3.436	237.5	0.2231	y276.2	9.75	5/22/19	4/18/19	34.75
y308.1	Y	4.5	4/20/19	3	2.888	240.05	0.3539	y308.1	5.958333333	5/18/19	4/20/19	28.95833333
y308.2	Y	4.5	4/20/19	3	3.96	240.79	0.3647	y308.2	8.75	5/21/19	4/20/19	31.75
