## Supplemental Table 6 for "Disentangling the genetic basis of rhizosphere microbiome assembly in tomato"

lodindex	lodcolumn	chr	pos	lod	ci_lo	ci_hi	asv	kingdom	phylum	class	order	family	genus	species	effect	heritability	allele
1	ASV3	1	76.31188929	3.86414231458037	0.23412002	80.01512808	3	Bacteria	Proteobacteria	Alphaproteobacteria	Sphingomonadales	Sphingomonadaceae	Sphingobium	NA	-0.0127055746007373	2.74195461727952e-07	wild
2	ASV5	6	38.44002026	2.80351963802119	1.98733909	40.63585747	5	Bacteria	Actinobacteriota	Actinobacteria	Streptomycetales	Streptomycetaceae	Streptomyces	NA	0.0311834405444509	0.341790972086804	modern
5	ASV12	6	1.07552117	2.91411879275621	0.36965459	44.93654268	12	Bacteria	Patescibacteria	Saccharimonadia	Saccharimonadales	NA	NA	NA	0.0252659436207423	0.147165879943285	modern
5	ASV12	8	58.21634621	2.83608838780348	1.66329885	61.06106215	12	Bacteria	Patescibacteria	Saccharimonadia	Saccharimonadales	NA	NA	NA	0.0249823041214312	0.147165879943285	modern
7	ASV19	1	87.662585	3.14887772084314	0.23412002	90.48919441	19	Bacteria	Proteobacteria	Gammaproteobacteria	Cellvibrionales	Cellvibrionaceae	Cellvibrio	diazotrophicus	-0.049597171914962	0.546384821386499	wild
7	ASV19	9	0.47728159	3.08618281138229	0.36313003	66.28259148	19	Bacteria	Proteobacteria	Gammaproteobacteria	Cellvibrionales	Cellvibrionaceae	Cellvibrio	diazotrophicus	-0.0492138733758914	0.546384821386499	wild
9	ASV31	9	65.24793485	2.78265815601349	4.39941717	68.22003382	31	Bacteria	Bacteroidota	Bacteroidia	Cytophagales	Hymenobacteraceae	Adhaeribacter	NA	0.0210862712896749	0.110405345420933	modern
9	ASV31	11	53.36458805	3.77799967742753	53.05537989	53.8194769	31	Bacteria	Bacteroidota	Bacteroidia	Cytophagales	Hymenobacteraceae	Adhaeribacter	NA	0.0329346908459861	0.110405345420933	modern
12	ASV54	11	53.60949521	6.00181276600433	53.30266632	53.61160445	54	Bacteria	Proteobacteria	Alphaproteobacteria	Rhizobiales	Devosiaceae	Devosia	NA	0.0546733611244003	0.0100783131023336	modern
13	ASV57	11	53.36100313	3.0332565152144	2.42689364	53.97873717	57	Bacteria	Bacteroidota	Bacteroidia	Cytophagales	Hymenobacteraceae	Adhaeribacter	NA	0.0293477611274839	1.25162738609144e-08	modern
15	ASV67	3	0.92828378	2.82170371748655	0.28500489	50.54339191	67	Bacteria	Proteobacteria	Gammaproteobacteria	Burkholderiales	Methylophilaceae	NA	NA	0.0197546604963238	0.484911192561985	modern
15	ASV67	11	53.36100313	2.83812642960709	0.37402121	53.97873717	67	Bacteria	Proteobacteria	Gammaproteobacteria	Burkholderiales	Methylophilaceae	NA	NA	0.0238462373076438	0.484911192561985	modern
15	ASV67	12	5.18407585	3.40605543036518	4.02678389	57.06998764	67	Bacteria	Proteobacteria	Gammaproteobacteria	Burkholderiales	Methylophilaceae	NA	NA	-0.0331018628691858	0.484911192561985	wild
16	ASV68	3	61.92223573	3.74420577436478	0.73820399	64.43413921	68	Bacteria	Proteobacteria	Alphaproteobacteria	Sphingomonadales	Sphingomonadaceae	Sphingopyxis	NA	-0.0625042432105844	0.056713817263793	wild
16	ASV68	8	63.28131429	3.36672624526373	2.13461233	63.69165108	68	Bacteria	Proteobacteria	Alphaproteobacteria	Sphingomonadales	Sphingomonadaceae	Sphingopyxis	NA	0.0345300025792446	0.056713817263793	modern
18	ASV90	11	53.36100313	2.70569332845229	0.37402121	53.97873717	90	Bacteria	Proteobacteria	Gammaproteobacteria	Burkholderiales	Methylophilaceae	NA	NA	0.0313639623774218	0.138497865409418	modern
18	ASV90	12	5.17807046	3.6527796966583	3.3161219	57.06998764	90	Bacteria	Proteobacteria	Gammaproteobacteria	Burkholderiales	Methylophilaceae	NA	NA	-0.0316322947837984	0.138497865409418	wild
20	ASV100	9	66.73535201	3.40858892229172	0.36313003	68.22003382	100	Bacteria	Bacteroidota	Bacteroidia	Chitinophagales	Chitinophagaceae	Edaphobaculum	NA	0.0258930248755127	0	modern
21	ASV102	8	56.8120707	3.12881546718904	1.27764316	60.30579445	102	Bacteria	Proteobacteria	Alphaproteobacteria	Rhizobiales	Devosiaceae	Devosia	riboflavina	0.0628403565909424	0.0320752089203579	modern
22	ASV103	6	1.03361918	3.92347178086803	0.36965459	1.88213469	103	Bacteria	Proteobacteria	Gammaproteobacteria	Xanthomonadales	Xanthomonadaceae	Luteimonas	NA	0.0233350304495083	2.98050061561148e-08	modern
23	ASV121	9	64.17667455	3.00896456745672	5.09249145	66.44834174	121	Bacteria	Proteobacteria	Gammaproteobacteria	Burkholderiales	Oxalobacteraceae	Massilia	NA	0.068152161808729	0.046447705177686	modern
23	ASV121	12	1.96382623	3.07419333123991	0.299369	66.24284919	121	Bacteria	Proteobacteria	Gammaproteobacteria	Burkholderiales	Oxalobacteraceae	Massilia	NA	0.0356922101286565	0.046447705177686	modern
24	ASV122	3	0.92828378	3.64565917055712	0.28500489	60.22553132	122	Bacteria	Proteobacteria	Gammaproteobacteria	Burkholderiales	Methylophilaceae	NA	NA	0.0178931558588076	0.11815090682332	modern
24	ASV122	4	0.34354298	3.36471841835118	0.2816259	64.17886943	122	Bacteria	Proteobacteria	Gammaproteobacteria	Burkholderiales	Methylophilaceae	NA	NA	0.0317413054356107	0.11815090682332	modern
24	ASV122	7	2.65243557	3.12631185753866	0.88495003	65.53365573	122	Bacteria	Proteobacteria	Gammaproteobacteria	Burkholderiales	Methylophilaceae	NA	NA	-0.0171449958931523	0.11815090682332	wild
24	ASV122	12	3.52196747	3.82151290650499	0.299369	64.84142966	122	Bacteria	Proteobacteria	Gammaproteobacteria	Burkholderiales	Methylophilaceae	NA	NA	-0.0272745634776242	0.11815090682332	wild
27	ASV138	11	53.06096826	2.895409504394	0.37402121	53.97873717	138	Bacteria	Proteobacteria	Gammaproteobacteria	Burkholderiales	Oxalobacteraceae	Massilia	NA	0.0738916404114356	0.382378236856145	modern
28	ASV142	5	60.78942413	3.20284364393359	10.23735649	62.8753864	142	Bacteria	Bacteroidota	Bacteroidia	Chitinophagales	Chitinophagaceae	Terrimonas	NA	-0.0255106785061355	1.22760206139801e-08	wild
29	ASV149	1	81.98979651	3.77441322891236	81.19662793	83.67701374	149	Bacteria	Proteobacteria	Alphaproteobacteria	Caulobacterales	Caulobacteraceae	Caulobacter	NA	0.0400976836412504	0.0635415868377623	modern
29	ASV149	6	1.07552117	2.777903827087	0.36965459	45.68917456	149	Bacteria	Proteobacteria	Alphaproteobacteria	Caulobacterales	Caulobacteraceae	Caulobacter	NA	0.0413458468823748	0.0635415868377623	modern
29	ASV149	11	51.60112451	3.22422510077246	0.37402121	53.97873717	149	Bacteria	Proteobacteria	Alphaproteobacteria	Caulobacterales	Caulobacteraceae	Caulobacter	NA	0.0319920230147864	0.0635415868377623	modern
30	ASV166	12	0.83828354	3.87232066492567	0.299369	4.72289062	166	Bacteria	Proteobacteria	Gammaproteobacteria	Burkholderiales	Oxalobacteraceae	Massilia	NA	0.0596333896196118	0.221678808592386	modern
33	ASV175	10	62.80532186	2.80335657446204	0.33301579	63.87158829	175	Bacteria	Proteobacteria	Alphaproteobacteria	Caulobacterales	Caulobacteraceae	Caulobacter	NA	0.0307367921630082	0.22104038404429	modern
39	ASV210	1	3.4435663	4.78471857336351	1.89365936	70.14916259	210	Bacteria	Proteobacteria	Alphaproteobacteria	Rhizobiales	Rhizobiaceae	NA	NA	-0.0452089566851005	0.372732208973085	wild
39	ASV210	11	53.97169814	2.98740841446717	0.37402121	53.97873717	210	Bacteria	Proteobacteria	Alphaproteobacteria	Rhizobiales	Rhizobiaceae	NA	NA	0.0633518553567018	0.372732208973085	modern
44	ASV241	3	0.77184355	2.73839102508471	0.28500489	58.37872622	241	Bacteria	Proteobacteria	Alphaproteobacteria	Rhizobiales	Rhizobiaceae	Aminobacter	NA	-0.0370152507710546	0.361515900144346	wild
47	ASV272	1	70.82332902	3.31551226988898	5.24184323	81.99417387	272	Bacteria	Actinobacteriota	Acidimicrobiia	Microtrichales	NA	NA	NA	0.0597787346290718	1.25537193291909e-08	modern
49	ASV290	4	0.2816259	3.0669003430672	0.2816259	60.09145876	290	Bacteria	Proteobacteria	Gammaproteobacteria	Xanthomonadales	Xanthomonadaceae	Arenimonas	NA	-0.0555777471214934	1.03164783058095e-09	wild
51	ASV295	5	63.92234826	3.36237129072748	0.52576718	64.99542712	295	Bacteria	Proteobacteria	Alphaproteobacteria	Rhizobiales	Devosiaceae	NA	NA	-0.0457998652328655	0.251969030348929	wild
51	ASV295	10	63.04042095	2.9602506982239	1.2055077	64.38125038	295	Bacteria	Proteobacteria	Alphaproteobacteria	Rhizobiales	Devosiaceae	NA	NA	0.0564378289733944	0.251969030348929	modern
52	ASV297	9	64.07892577	4.00530318256027	2.68641151	64.88581442	297	Bacteria	Proteobacteria	Alphaproteobacteria	Caulobacterales	Caulobacteraceae	Brevundimonas	NA	-0.0787067860225506	0.0406995601797773	wild
55	ASV329	5	62.38747958	3.28939308037541	1.31619964	64.21492951	329	Bacteria	Firmicutes	Bacilli	Paenibacillales	Paenibacillaceae	Paenibacillus	NA	0.0384114646443566	0.110260460807848	modern
56	ASV343	5	64.99542712	4.03896335441026	64.25456505	64.99542712	343	Bacteria	Bacteroidota	Bacteroidia	Sphingobacteriales	Sphingobacteriaceae	NA	NA	-0.0504623230901088	0.215730308766216	wild
57	ASV355	11	53.88417328	3.53172612508406	1.65993078	53.97873717	355	Bacteria	Bacteroidota	Bacteroidia	Sphingobacteriales	Sphingobacteriaceae	Arcticibacter	NA	0.0500547277737936	3.37817409807557e-09	modern
58	ASV379	2	45.37044154	2.74503521120777	34.15509137	51.98417018	379	Bacteria	Bacteroidota	Bacteroidia	Sphingobacteriales	Sphingobacteriaceae	Pedobacter	NA	0.0689853775093791	0.186761575857246	modern
62	ASV511	5	6.90389799	2.87645851127137	2.47821677	59.82958338	511	Bacteria	Bacteroidota	Bacteroidia	Chitinophagales	Chitinophagaceae	Edaphobaculum	NA	0.101140100298801	0	modern
63	ASV534	6	35.28941444	3.03836072398695	0.36965459	46.94870661	534	Bacteria	Bacteroidota	Bacteroidia	Flavobacteriales	Flavobacteriaceae	Flavobacterium	NA	-0.0813479034112692	0	wild
64	ASV586	8	1.73565874	3.21979946926382	0.21486091	63.69165108	586	Bacteria	Proteobacteria	Alphaproteobacteria	Sphingomonadales	Sphingomonadaceae	Qipengyuania	NA	0.166621278506186	0	modern
