## Supplemental Table 8 for "Disentangling the genetic basis of rhizosphere microbiome assembly in tomato"

Bin Id	Marker lineage	# genomes	# markers	# marker sets	0	1	2	3	4	5+	Completeness	Contamination	Strain heterogeneity
bin.1	k__Bacteria (UID203)	5449	103	58	98	5	0	0	0	0	8.62	0.00	0.00
bin.10	p__Actinobacteria (UID1454)	732	199	116	124	73	2	0	0	0	38.94	0.99	0.00
bin.100	k__Bacteria (UID203)	5449	103	57	83	18	2	0	0	0	24.56	3.51	50.00
bin.101	k__Bacteria (UID203)	5449	104	58	87	17	0	0	0	0	26.72	0.00	0.00
bin.102	k__Bacteria (UID203)	5449	104	58	90	14	0	0	0	0	15.31	0.00	0.00
bin.103	k__Bacteria (UID203)	5449	104	58	94	10	0	0	0	0	13.79	0.00	0.00
bin.104	k__Bacteria (UID203)	5449	104	58	49	55	0	0	0	0	53.27	0.00	0.00
bin.105	k__Bacteria (UID203)	5449	104	58	0	8	7	16	33	40	100.00	281.52	11.10
bin.106	k__Bacteria (UID1452)	924	151	101	55	92	4	0	0	0	57.74	3.14	25.00
bin.107	k__Bacteria (UID1452)	924	161	108	88	68	5	0	0	0	47.88	4.63	100.00
bin.108	k__Bacteria (UID2495)	2993	147	91	67	62	15	3	0	0	52.59	15.84	4.17
bin.109	k__Bacteria (UID203)	5449	104	58	27	35	28	14	0	0	92.41	65.66	74.29
bin.11	p__Proteobacteria (UID3880)	1495	261	164	93	145	23	0	0	0	59.78	4.32	0.00
bin.110	root (UID1)	5656	56	24	56	0	0	0	0	0	0.00	0.00	0.00
bin.111	c__Alphaproteobacteria (UID3305)	564	345	226	28	288	29	0	0	0	92.05	7.95	51.72
bin.112	k__Bacteria (UID203)	5449	104	58	83	20	1	0	0	0	27.93	1.72	0.00
bin.113	k__Bacteria (UID2565)	2921	140	85	31	100	9	0	0	0	82.95	4.65	33.33
bin.114	k__Bacteria (UID203)	5449	103	58	99	4	0	0	0	0	6.90	0.00	0.00
bin.115	k__Bacteria (UID1452)	924	161	108	50	99	12	0	0	0	73.26	3.55	8.33
bin.116	root (UID1)	5656	56	24	54	2	0	0	0	0	8.33	0.00	0.00
bin.117	k__Bacteria (UID203)	5449	104	58	93	11	0	0	0	0	4.86	0.00	0.00
bin.118	k__Bacteria (UID203)	5449	104	58	85	18	1	0	0	0	16.61	1.72	0.00
bin.119	k__Bacteria (UID203)	5449	104	58	98	6	0	0	0	0	4.45	0.00	0.00
bin.12	f__Xanthomonadaceae (UID4214)	55	659	290	17	638	4	0	0	0	97.58	0.76	0.00
bin.120	f__Bradyrhizobiaceae (UID3695)	47	693	296	559	131	2	1	0	0	15.62	0.93	0.00
bin.121	k__Bacteria (UID203)	5449	104	58	91	11	2	0	0	0	18.97	3.45	0.00
bin.122	o__Burkholderiales (UID4002)	107	573	251	38	522	13	0	0	0	92.12	2.54	69.23
bin.123	o__Burkholderiales (UID4105)	54	553	264	10	540	3	0	0	0	98.18	0.50	0.00
bin.124	k__Bacteria (UID203)	5449	104	58	84	15	5	0	0	0	24.12	0.78	0.00
bin.125	root (UID1)	5656	56	24	55	1	0	0	0	0	4.17	0.00	0.00
bin.126	p__Bacteroidetes (UID2591)	364	302	203	21	276	5	0	0	0	92.36	1.60	0.00
bin.127	k__Bacteria (UID203)	5449	103	57	95	8	0	0	0	0	13.16	0.00	0.00
bin.128	root (UID1)	5656	56	24	56	0	0	0	0	0	0.00	0.00	0.00
bin.129	c__Deltaproteobacteria (UID3216)	83	247	155	197	45	5	0	0	0	18.74	1.74	0.00
bin.13	k__Bacteria (UID203)	5449	104	58	90	14	0	0	0	0	21.55	0.00	0.00
bin.130	root (UID1)	5656	56	24	53	3	0	0	0	0	12.50	0.00	0.00
bin.131	k__Bacteria (UID203)	5449	104	58	96	8	0	0	0	0	13.79	0.00	0.00
bin.132	p__Bacteroidetes (UID2591)	364	302	203	25	266	11	0	0	0	91.29	3.37	36.36
bin.133	k__Bacteria (UID2495)	2993	147	91	14	105	25	3	0	0	90.56	25.94	8.82
bin.134	root (UID1)	5656	56	24	56	0	0	0	0	0	0.00	0.00	0.00
bin.135	k__Bacteria (UID203)	5449	104	58	91	13	0	0	0	0	20.69	0.00	0.00
bin.136	k__Bacteria (UID203)	5449	103	57	85	18	0	0	0	0	24.04	0.00	0.00
bin.137	o__Sphingomonadales (UID3310)	26	569	293	36	246	182	80	23	2	98.38	78.84	32.24
bin.138	k__Bacteria (UID203)	5449	104	58	85	19	0	0	0	0	28.45	0.00	0.00
bin.139	root (UID1)	5656	56	24	56	0	0	0	0	0	0.00	0.00	0.00
bin.14	root (UID1)	5656	56	24	56	0	0	0	0	0	0.00	0.00	0.00
bin.140	k__Bacteria (UID203)	5449	104	58	92	12	0	0	0	0	15.00	0.00	0.00
bin.141	k__Bacteria (UID203)	5449	104	58	85	19	0	0	0	0	30.33	0.00	0.00
bin.142	root (UID1)	5656	56	24	54	2	0	0	0	0	8.33	0.00	0.00
bin.143	k__Bacteria (UID3187)	2258	188	117	34	108	31	12	3	0	84.90	46.99	23.53
bin.144	k__Bacteria (UID203)	5449	103	57	91	12	0	0	0	0	16.83	0.00	0.00
bin.145	k__Bacteria (UID203)	5449	104	58	95	6	3	0	0	0	15.52	5.17	100.00
bin.146	k__Bacteria (UID2495)	2993	147	91	56	87	3	1	0	0	65.18	4.95	16.67
bin.147	root (UID1)	5656	56	24	56	0	0	0	0	0	0.00	0.00	0.00
bin.148	k__Bacteria (UID203)	5449	104	58	72	29	3	0	0	0	36.11	5.17	0.00
bin.149	k__Bacteria (UID203)	5449	104	58	5	12	38	17	12	20	97.65	216.47	5.37
bin.15	k__Bacteria (UID1452)	924	160	109	70	81	9	0	0	0	56.52	5.60	22.22
bin.150	c__Alphaproteobacteria (UID3422)	26	529	308	162	250	97	17	3	0	74.45	29.37	25.30
bin.151	k__Bacteria (UID203)	5449	104	58	21	44	27	12	0	0	78.06	39.94	11.11
bin.152	root (UID1)	5656	56	24	56	0	0	0	0	0	0.00	0.00	0.00
bin.153	k__Bacteria (UID203)	5449	102	57	75	27	0	0	0	0	39.47	0.00	0.00
bin.154	root (UID1)	5656	56	24	49	7	0	0	0	0	29.17	0.00	0.00
bin.155	k__Bacteria (UID203)	5449	104	58	66	38	0	0	0	0	56.90	0.00	0.00
bin.156	k__Bacteria (UID203)	5449	103	58	87	16	0	0	0	0	20.30	0.00	0.00
bin.157	k__Bacteria (UID203)	5449	104	58	78	26	0	0	0	0	32.76	0.00	0.00
bin.158	root (UID1)	5656	56	24	56	0	0	0	0	0	0.00	0.00	0.00
bin.159	p__Bacteroidetes (UID2605)	350	316	210	31	261	23	1	0	0	92.14	6.22	3.85
bin.16	root (UID1)	5656	56	24	55	1	0	0	0	0	4.17	0.00	0.00
bin.160	k__Bacteria (UID203)	5449	104	58	79	24	0	1	0	0	35.50	3.45	0.00
bin.161	root (UID1)	5656	56	24	56	0	0	0	0	0	0.00	0.00	0.00
bin.162	k__Bacteria (UID3187)	2258	188	117	33	148	7	0	0	0	89.19	5.98	0.00
bin.163	k__Bacteria (UID203)	5449	103	57	23	33	27	16	4	0	88.48	83.90	38.38
bin.164	root (UID1)	5656	56	24	55	1	0	0	0	0	4.17	0.00	0.00
bin.165	k__Bacteria (UID203)	5449	104	58	17	18	29	28	10	2	91.69	124.29	12.95
bin.166	k__Bacteria (UID203)	5449	104	58	95	9	0	0	0	0	12.93	0.00	0.00
bin.167	root (UID1)	5656	56	24	56	0	0	0	0	0	0.00	0.00	0.00
bin.168	k__Bacteria (UID1452)	924	151	101	38	109	4	0	0	0	69.80	3.17	0.00
bin.169	root (UID1)	5656	56	24	56	0	0	0	0	0	0.00	0.00	0.00
bin.17	k__Bacteria (UID203)	5449	104	58	77	22	5	0	0	0	38.79	6.90	0.00
bin.170	k__Bacteria (UID203)	5449	104	58	2	28	18	20	16	20	96.55	117.23	40.81
bin.171	k__Bacteria (UID203)	5449	104	58	7	81	16	0	0	0	90.17	8.62	0.00
bin.172	k__Bacteria (UID1452)	924	163	110	107	54	2	0	0	0	34.50	0.64	0.00
bin.173	root (UID1)	5656	56	24	56	0	0	0	0	0	0.00	0.00	0.00
bin.174	k__Bacteria (UID203)	5449	104	58	80	20	4	0	0	0	32.76	4.31	0.00
bin.175	k__Bacteria (UID203)	5449	104	58	89	15	0	0	0	0	23.28	0.00	0.00
bin.176	k__Bacteria (UID1452)	924	161	110	112	49	0	0	0	0	29.12	0.00	0.00
bin.177	k__Bacteria (UID203)	5449	104	58	71	23	9	1	0	0	32.63	12.54	8.33
bin.178	c__Deltaproteobacteria (UID3216)	83	247	155	8	232	5	2	0	0	94.84	5.16	0.00
bin.179	k__Bacteria (UID1452)	924	163	110	89	73	1	0	0	0	46.79	0.10	100.00
bin.18	k__Bacteria (UID203)	5449	104	58	72	30	2	0	0	0	43.97	3.45	0.00
bin.180	k__Bacteria (UID203)	5449	104	58	44	36	21	3	0	0	80.69	35.63	86.67
bin.181	root (UID1)	5656	56	24	54	2	0	0	0	0	8.33	0.00	0.00
bin.182	k__Bacteria (UID203)	5449	104	58	85	16	3	0	0	0	30.17	5.17	33.33
bin.183	k__Bacteria (UID203)	5449	104	58	66	29	9	0	0	0	49.29	10.00	11.11
bin.184	k__Bacteria (UID203)	5449	104	58	91	13	0	0	0	0	15.99	0.00	0.00
bin.185	root (UID1)	5656	56	24	56	0	0	0	0	0	0.00	0.00	0.00
bin.186	k__Bacteria (UID203)	5449	104	58	92	12	0	0	0	0	18.97	0.00	0.00
bin.187	root (UID1)	5656	56	24	54	2	0	0	0	0	8.33	0.00	0.00
bin.188	k__Bacteria (UID2495)	2993	147	91	5	139	3	0	0	0	94.51	3.30	0.00
bin.189	root (UID1)	5656	56	24	56	0	0	0	0	0	0.00	0.00	0.00
bin.19	root (UID1)	5656	56	24	56	0	0	0	0	0	0.00	0.00	0.00
bin.190	k__Bacteria (UID2982)	88	230	148	84	116	30	0	0	0	61.56	17.23	20.00
bin.191	root (UID1)	5656	56	24	54	2	0	0	0	0	8.33	0.00	0.00
bin.192	k__Bacteria (UID1452)	924	151	101	54	40	33	15	5	4	69.85	70.96	0.68
bin.193	k__Bacteria (UID203)	5449	104	58	1	13	44	24	11	11	98.28	213.35	17.18
bin.194	k__Bacteria (UID203)	5449	104	58	85	19	0	0	0	0	23.75	0.00	0.00
bin.195	p__Actinobacteria (UID1454)	732	199	116	5	191	3	0	0	0	97.13	1.90	0.00
bin.196	root (UID1)	5656	56	24	52	4	0	0	0	0	16.67	0.00	0.00
bin.197	k__Bacteria (UID203)	5449	102	56	91	11	0	0	0	0	17.86	0.00	0.00
bin.198	k__Bacteria (UID203)	5449	104	58	13	41	30	15	5	0	94.83	89.20	0.95
bin.199	root (UID1)	5656	56	24	55	1	0	0	0	0	4.17	0.00	0.00
bin.2	root (UID1)	5656	56	24	56	0	0	0	0	0	0.00	0.00	0.00
bin.20	k__Bacteria (UID203)	5449	104	58	100	4	0	0	0	0	5.75	0.00	0.00
bin.200	root (UID1)	5656	56	24	56	0	0	0	0	0	0.00	0.00	0.00
bin.201	k__Bacteria (UID203)	5449	104	58	23	40	25	10	6	0	79.80	46.28	30.77
bin.202	k__Bacteria (UID2982)	88	230	148	98	129	3	0	0	0	60.14	1.58	0.00
bin.203	p__Bacteroidetes (UID2605)	350	312	206	127	140	37	7	1	0	65.89	19.09	23.44
bin.204	root (UID1)	5656	56	24	55	1	0	0	0	0	4.17	0.00	0.00
bin.205	k__Bacteria (UID203)	5449	104	58	100	4	0	0	0	0	6.90	0.00	0.00
bin.206	k__Bacteria (UID2495)	2993	147	91	117	22	7	1	0	0	12.41	0.72	20.00
bin.207	f__Xanthomonadaceae (UID4214)	55	659	290	362	274	20	3	0	0	48.96	4.25	34.48
bin.208	k__Bacteria (UID203)	5449	103	57	91	12	0	0	0	0	20.18	0.00	0.00
bin.209	k__Bacteria (UID203)	5449	103	57	76	27	0	0	0	0	26.00	0.00	0.00
bin.21	k__Bacteria (UID203)	5449	104	58	92	12	0	0	0	0	18.10	0.00	0.00
bin.210	k__Bacteria (UID203)	5449	103	57	72	26	5	0	0	0	36.06	7.37	0.00
bin.211	root (UID1)	5656	56	24	55	1	0	0	0	0	4.17	0.00	0.00
bin.212	root (UID1)	5656	56	24	56	0	0	0	0	0	0.00	0.00	0.00
bin.213	k__Bacteria (UID203)	5449	104	58	99	5	0	0	0	0	8.62	0.00	0.00
bin.214	k__Bacteria (UID203)	5449	104	58	46	23	24	9	2	0	61.68	49.42	73.02
bin.215	k__Bacteria (UID203)	5449	104	58	53	28	22	1	0	0	45.42	8.68	8.00
bin.216	root (UID1)	5656	56	24	55	1	0	0	0	0	4.17	0.00	0.00
bin.217	c__Deltaproteobacteria (UID3216)	83	247	155	84	146	16	0	1	0	62.33	7.04	27.27
bin.218	k__Bacteria (UID203)	5449	101	57	56	37	8	0	0	0	66.83	12.28	50.00
bin.219	k__Bacteria (UID203)	5449	104	58	25	66	13	0	0	0	67.96	2.04	100.00
bin.22	k__Bacteria (UID203)	5449	104	58	98	6	0	0	0	0	10.34	0.00	0.00
bin.220	k__Bacteria (UID2982)	88	229	147	122	102	5	0	0	0	45.26	2.75	20.00
bin.221	k__Bacteria (UID203)	5449	104	58	18	16	39	23	5	3	87.23	135.28	46.01
bin.222	k__Bacteria (UID203)	5449	104	58	82	21	1	0	0	0	34.48	1.72	0.00
bin.223	f__Micrococcaceae (UID1623)	39	457	218	93	350	14	0	0	0	75.88	2.38	28.57
bin.224	o__Burkholderiales (UID4000)	193	427	214	50	373	4	0	0	0	97.20	1.20	0.00
bin.225	c__Gammaproteobacteria (UID4444)	263	506	232	0	506	0	0	0	0	100.00	0.00	0.00
bin.226	k__Bacteria (UID203)	5449	104	58	82	13	5	2	1	1	17.78	55.34	48.64
bin.227	root (UID1)	5656	56	24	56	0	0	0	0	0	0.00	0.00	0.00
bin.228	root (UID1)	5656	56	24	53	3	0	0	0	0	12.50	0.00	0.00
bin.229	c__Alphaproteobacteria (UID3305)	564	345	226	46	297	2	0	0	0	87.23	0.44	0.00
bin.23	root (UID1)	5656	56	24	56	0	0	0	0	0	0.00	0.00	0.00
bin.230	k__Bacteria (UID2495)	2993	147	91	79	61	6	1	0	0	44.72	7.69	66.67
bin.231	k__Bacteria (UID2495)	2993	147	91	77	60	10	0	0	0	60.01	9.34	10.00
bin.232	c__Alphaproteobacteria (UID3305)	564	345	226	52	140	121	29	3	0	88.47	58.32	65.04
bin.233	k__Bacteria (UID203)	5449	104	58	99	5	0	0	0	0	6.90	0.00	0.00
bin.234	k__Bacteria (UID203)	5449	104	58	49	36	19	0	0	0	65.92	26.72	84.21
bin.235	k__Bacteria (UID203)	5449	104	58	88	16	0	0	0	0	23.43	0.00	0.00
bin.236	k__Bacteria (UID203)	5449	103	58	29	40	31	3	0	0	77.87	32.99	62.50
bin.237	k__Bacteria (UID203)	5449	104	58	98	6	0	0	0	0	8.05	0.00	0.00
bin.238	p__Bacteroidetes (UID2591)	364	303	203	109	172	19	3	0	0	68.73	8.74	17.86
bin.239	root (UID1)	5656	56	24	56	0	0	0	0	0	0.00	0.00	0.00
bin.24	k__Bacteria (UID203)	5449	103	57	94	9	0	0	0	0	11.70	0.00	0.00
bin.240	k__Bacteria (UID1452)	924	151	101	53	95	3	0	0	0	61.06	2.97	0.00
bin.241	k__Bacteria (UID2495)	2993	147	91	75	57	12	3	0	0	47.90	15.73	9.52
bin.242	k__Bacteria (UID203)	5449	103	58	87	16	0	0	0	0	23.43	0.00	0.00
bin.243	k__Bacteria (UID2565)	2921	143	87	91	52	0	0	0	0	36.88	0.00	0.00
bin.244	k__Bacteria (UID203)	5449	103	57	16	40	44	3	0	0	75.28	40.31	35.85
bin.245	root (UID1)	5656	56	24	56	0	0	0	0	0	0.00	0.00	0.00
bin.246	c__Gammaproteobacteria (UID4444)	263	507	232	220	278	9	0	0	0	56.86	1.66	44.44
bin.247	k__Bacteria (UID203)	5449	104	58	7	17	14	15	16	35	98.90	337.80	27.66
bin.248	o__Cytophagales (UID2936)	47	454	336	47	389	17	1	0	0	93.11	4.66	30.00
bin.249	c__Betaproteobacteria (UID3971)	223	425	211	20	374	31	0	0	0	92.65	8.82	16.13
bin.25	root (UID1)	5656	56	24	56	0	0	0	0	0	0.00	0.00	0.00
bin.250	k__Bacteria (UID2495)	2993	147	91	43	37	20	18	17	12	79.73	137.98	1.60
bin.251	k__Bacteria (UID203)	5449	104	58	104	0	0	0	0	0	0.00	0.00	0.00
bin.252	k__Bacteria (UID203)	5449	104	58	95	9	0	0	0	0	14.66	0.00	0.00
bin.253	k__Bacteria (UID203)	5449	104	58	0	43	34	26	0	1	100.00	116.58	26.23
bin.254	p__Bacteroidetes (UID2591)	364	303	203	54	239	10	0	0	0	91.18	2.79	50.00
bin.255	o__Sphingomonadales (UID3310)	26	569	293	48	170	282	63	4	2	97.03	86.36	23.11
bin.256	f__Xanthomonadaceae (UID4214)	55	659	290	359	297	2	1	0	0	47.41	0.35	40.00
bin.257	k__Bacteria (UID3187)	2258	188	117	102	68	16	2	0	0	45.09	12.46	63.64
bin.258	c__Betaproteobacteria (UID3959)	235	419	211	24	384	11	0	0	0	93.85	2.32	27.27
bin.259	k__Bacteria (UID1453)	901	171	117	60	97	13	1	0	0	59.99	11.25	12.50
bin.26	root (UID1)	5656	56	24	56	0	0	0	0	0	0.00	0.00	0.00
bin.260	k__Bacteria (UID203)	5449	104	58	102	2	0	0	0	0	1.72	0.00	0.00
bin.261	k__Bacteria (UID203)	5449	104	58	8	64	29	2	0	1	93.97	49.03	51.11
bin.262	k__Bacteria (UID2495)	2993	147	91	99	41	7	0	0	0	31.67	1.97	0.00
bin.263	k__Bacteria (UID203)	5449	104	58	83	18	3	0	0	0	29.08	5.17	0.00
bin.264	s__algicola (UID2847)	33	496	263	13	480	3	0	0	0	96.26	0.70	0.00
bin.265	k__Bacteria (UID2495)	2993	143	89	28	115	0	0	0	0	75.64	0.00	0.00
bin.266	k__Bacteria (UID2495)	2993	147	91	61	71	9	6	0	0	42.21	6.61	37.04
bin.267	k__Bacteria (UID203)	5449	103	57	89	14	0	0	0	0	17.15	0.00	0.00
bin.268	root (UID1)	5656	56	24	56	0	0	0	0	0	0.00	0.00	0.00
bin.269	k__Bacteria (UID2495)	2993	147	91	6	136	5	0	0	0	93.41	4.50	20.00
bin.27	k__Bacteria (UID203)	5449	104	58	100	4	0	0	0	0	5.75	0.00	0.00
bin.270	k__Bacteria (UID203)	5449	104	58	90	14	0	0	0	0	13.06	0.00	0.00
bin.271	k__Bacteria (UID2495)	2993	147	91	33	110	4	0	0	0	70.33	3.40	50.00
bin.272	k__Bacteria (UID203)	5449	104	58	83	15	6	0	0	0	16.30	1.65	0.00
bin.273	k__Bacteria (UID203)	5449	100	54	0	2	16	27	23	32	100.00	223.65	12.31
bin.274	f__Pseudomonadaceae (UID4490)	183	845	321	63	780	2	0	0	0	96.88	0.13	0.00
bin.275	root (UID1)	5656	56	24	56	0	0	0	0	0	0.00	0.00	0.00
bin.276	k__Bacteria (UID1452)	924	161	108	101	59	1	0	0	0	40.79	0.93	0.00
bin.277	p__Bacteroidetes (UID2591)	364	302	202	135	155	12	0	0	0	53.75	5.45	83.33
bin.278	k__Bacteria (UID2982)	88	230	148	3	206	19	2	0	0	98.31	10.62	24.00
bin.279	k__Bacteria (UID3187)	2258	188	117	83	85	11	8	1	0	57.71	19.75	31.71
bin.28	k__Bacteria (UID2495)	2993	147	91	15	131	1	0	0	0	88.75	1.10	100.00
bin.280	c__Gammaproteobacteria (UID4444)	263	507	232	112	371	24	0	0	0	74.90	4.67	25.00
bin.281	k__Bacteria (UID203)	5449	104	58	71	29	4	0	0	0	48.78	6.90	0.00
bin.282	k__Bacteria (UID203)	5449	104	58	60	31	11	2	0	0	57.70	23.28	0.00
bin.283	root (UID1)	5656	56	24	56	0	0	0	0	0	0.00	0.00	0.00
bin.284	root (UID1)	5656	56	24	56	0	0	0	0	0	0.00	0.00	0.00
bin.285	k__Bacteria (UID203)	5449	104	58	50	27	22	4	1	0	77.93	52.59	22.50
bin.286	k__Bacteria (UID203)	5449	104	58	65	39	0	0	0	0	60.69	0.00	0.00
bin.287	c__Alphaproteobacteria (UID3422)	26	529	308	17	510	2	0	0	0	97.58	0.65	0.00
bin.288	k__Bacteria (UID203)	5449	104	58	3	54	42	4	1	0	94.83	47.10	20.00
bin.289	root (UID1)	5656	56	24	55	1	0	0	0	0	4.17	0.00	0.00
bin.29	k__Bacteria (UID203)	5449	104	58	66	34	3	1	0	0	51.80	8.62	100.00
bin.290	root (UID1)	5656	56	24	56	0	0	0	0	0	0.00	0.00	0.00
bin.291	root (UID1)	5656	56	24	56	0	0	0	0	0	0.00	0.00	0.00
bin.292	k__Bacteria (UID1453)	901	171	117	78	92	1	0	0	0	44.30	0.85	0.00
bin.293	k__Bacteria (UID203)	5449	104	58	14	28	25	15	11	11	90.29	170.28	47.12
bin.294	k__Bacteria (UID1453)	901	171	117	59	111	1	0	0	0	57.52	0.14	100.00
bin.295	root (UID1)	5656	56	24	56	0	0	0	0	0	0.00	0.00	0.00
bin.296	k__Bacteria (UID1452)	924	161	108	102	57	2	0	0	0	41.10	1.85	0.00
bin.297	k__Bacteria (UID203)	5449	104	58	56	27	13	8	0	0	71.03	46.55	78.38
bin.298	k__Bacteria (UID203)	5449	104	58	94	10	0	0	0	0	16.38	0.00	0.00
bin.299	k__Bacteria (UID203)	5449	104	58	48	23	15	15	3	0	72.37	72.41	43.59
bin.3	root (UID1)	5656	56	24	56	0	0	0	0	0	0.00	0.00	0.00
bin.30	root (UID1)	5656	56	24	56	0	0	0	0	0	0.00	0.00	0.00
bin.300	k__Bacteria (UID2569)	434	277	185	0	277	0	0	0	0	100.00	0.00	0.00
bin.301	c__Alphaproteobacteria (UID3305)	564	345	226	44	155	129	15	2	0	94.57	54.07	63.44
bin.302	k__Bacteria (UID203)	5449	104	58	63	41	0	0	0	0	62.07	0.00	0.00
bin.303	k__Bacteria (UID3187)	2258	181	110	17	151	13	0	0	0	88.43	6.11	7.69
bin.304	c__Gammaproteobacteria (UID4443)	356	451	270	178	251	21	1	0	0	57.76	5.03	8.33
bin.305	c__Alphaproteobacteria (UID3422)	26	529	308	102	383	41	3	0	0	84.01	7.95	20.00
bin.306	root (UID1)	5656	56	24	54	2	0	0	0	0	8.33	0.00	0.00
bin.307	k__Bacteria (UID1453)	901	171	117	106	65	0	0	0	0	32.03	0.00	0.00
bin.308	k__Bacteria (UID203)	5449	104	58	96	7	1	0	0	0	11.21	1.72	0.00
bin.309	k__Bacteria (UID203)	5449	104	58	79	20	5	0	0	0	27.35	3.61	20.00
bin.31	root (UID1)	5656	56	24	55	1	0	0	0	0	4.17	0.00	0.00
bin.310	k__Bacteria (UID203)	5449	104	58	69	29	6	0	0	0	42.03	8.62	100.00
bin.311	root (UID1)	5656	56	24	56	0	0	0	0	0	0.00	0.00	0.00
bin.312	k__Bacteria (UID203)	5449	104	58	53	48	3	0	0	0	74.14	3.45	100.00
bin.313	root (UID1)	5656	56	24	56	0	0	0	0	0	0.00	0.00	0.00
bin.314	root (UID1)	5656	56	24	56	0	0	0	0	0	0.00	0.00	0.00
bin.315	k__Bacteria (UID2495)	2993	147	91	78	52	15	2	0	0	47.71	17.58	9.52
bin.316	k__Bacteria (UID2495)	2993	143	89	51	80	11	1	0	0	63.54	12.46	0.00
bin.317	c__Alphaproteobacteria (UID3422)	26	529	308	157	369	3	0	0	0	76.05	0.97	100.00
bin.318	k__Bacteria (UID203)	5449	104	58	93	11	0	0	0	0	18.10	0.00	0.00
bin.319	c__Gammaproteobacteria (UID4267)	119	544	284	165	375	4	0	0	0	67.47	0.46	25.00
bin.32	p__Bacteroidetes (UID2605)	350	316	210	27	282	5	2	0	0	91.57	3.02	45.45
bin.320	k__Bacteria (UID203)	5449	101	57	76	20	3	2	0	0	36.84	12.28	11.11
bin.321	o__Rhodospirillales (UID3754)	63	336	201	169	163	4	0	0	0	50.14	1.29	75.00
bin.322	p__Bacteroidetes (UID2605)	350	316	210	136	173	7	0	0	0	53.93	2.10	14.29
bin.323	k__Bacteria (UID203)	5449	104	58	99	5	0	0	0	0	8.62	0.00	0.00
bin.324	k__Bacteria (UID203)	5449	104	58	99	5	0	0	0	0	5.49	0.00	0.00
bin.325	c__Alphaproteobacteria (UID3337)	468	388	250	225	141	16	6	0	0	38.92	4.72	0.00
bin.326	k__Bacteria (UID1453)	901	171	117	106	60	5	0	0	0	32.02	0.85	0.00
bin.327	root (UID1)	5656	56	24	54	2	0	0	0	0	8.33	0.00	0.00
bin.328	k__Bacteria (UID203)	5449	104	58	100	4	0	0	0	0	6.90	0.00	0.00
bin.329	k__Bacteria (UID203)	5449	104	58	88	16	0	0	0	0	14.89	0.00	0.00
bin.33	k__Bacteria (UID203)	5449	104	58	19	61	23	1	0	0	91.38	7.05	96.15
bin.330	k__Bacteria (UID203)	5449	104	58	93	11	0	0	0	0	14.66	0.00	0.00
bin.331	k__Bacteria (UID203)	5449	104	58	83	20	1	0	0	0	24.48	0.16	0.00
bin.332	k__Bacteria (UID203)	5449	104	58	81	23	0	0	0	0	35.34	0.00	0.00
bin.333	k__Bacteria (UID203)	5449	104	58	75	27	2	0	0	0	38.56	3.45	50.00
bin.334	k__Bacteria (UID2495)	2993	147	91	91	54	2	0	0	0	48.37	2.20	0.00
bin.335	k__Archaea (UID2)	207	149	107	96	32	15	2	2	2	28.28	12.22	12.07
bin.336	k__Bacteria (UID203)	5449	104	58	78	26	0	0	0	0	31.11	0.00	0.00
bin.337	root (UID1)	5656	56	24	56	0	0	0	0	0	0.00	0.00	0.00
bin.338	k__Bacteria (UID3187)	2258	188	117	92	92	4	0	0	0	62.99	2.99	25.00
bin.339	k__Bacteria (UID203)	5449	104	58	82	21	1	0	0	0	29.37	1.72	0.00
bin.34	root (UID1)	5656	56	24	56	0	0	0	0	0	0.00	0.00	0.00
bin.340	k__Bacteria (UID203)	5449	104	58	101	3	0	0	0	0	4.31	0.00	0.00
bin.341	root (UID1)	5656	56	24	56	0	0	0	0	0	0.00	0.00	0.00
bin.342	k__Bacteria (UID203)	5449	104	58	79	24	1	0	0	0	27.27	0.16	0.00
bin.343	root (UID1)	5656	56	24	56	0	0	0	0	0	0.00	0.00	0.00
bin.344	k__Bacteria (UID203)	5449	104	58	83	18	2	1	0	0	27.30	5.75	20.00
bin.345	o__Actinomycetales (UID1530)	622	257	152	151	104	2	0	0	0	41.12	0.66	100.00
bin.346	root (UID1)	5656	56	24	56	0	0	0	0	0	0.00	0.00	0.00
bin.347	k__Bacteria (UID203)	5449	104	58	95	9	0	0	0	0	14.66	0.00	0.00
bin.348	k__Bacteria (UID203)	5449	104	58	12	29	25	17	14	7	89.03	129.01	2.35
bin.349	p__Bacteroidetes (UID2591)	364	302	203	16	280	6	0	0	0	95.43	2.22	50.00
bin.35	k__Bacteria (UID2495)	2993	147	91	75	72	0	0	0	0	42.53	0.00	0.00
bin.350	k__Bacteria (UID203)	5449	104	58	93	10	1	0	0	0	15.52	0.86	100.00
bin.351	k__Bacteria (UID1452)	924	161	108	97	64	0	0	0	0	31.93	0.00	0.00
bin.352	k__Bacteria (UID203)	5449	103	58	4	15	40	26	12	6	94.83	112.62	20.75
bin.353	k__Archaea (UID2)	207	145	103	136	9	0	0	0	0	6.80	0.00	0.00
bin.354	k__Bacteria (UID203)	5449	103	57	92	10	1	0	0	0	18.42	1.75	0.00
bin.355	k__Bacteria (UID203)	5449	104	58	99	5	0	0	0	0	8.62	0.00	0.00
bin.356	k__Bacteria (UID203)	5449	104	58	91	13	0	0	0	0	18.97	0.00	0.00
bin.357	k__Bacteria (UID203)	5449	103	57	96	6	1	0	0	0	11.40	1.75	0.00
bin.358	k__Bacteria (UID203)	5449	104	58	95	9	0	0	0	0	10.00	0.00	0.00
bin.359	k__Bacteria (UID203)	5449	103	57	69	22	11	1	0	0	47.35	20.18	50.00
bin.36	root (UID1)	5656	56	24	56	0	0	0	0	0	0.00	0.00	0.00
bin.360	k__Bacteria (UID203)	5449	104	58	67	36	1	0	0	0	49.14	0.86	100.00
bin.361	k__Bacteria (UID2982)	88	229	147	132	95	1	1	0	0	43.99	2.04	75.00
bin.362	o__Rhodospirillales (UID3754)	63	336	201	276	59	1	0	0	0	17.43	0.50	0.00
bin.363	k__Bacteria (UID203)	5449	104	58	76	25	3	0	0	0	32.52	5.17	0.00
bin.364	k__Bacteria (UID203)	5449	104	58	96	8	0	0	0	0	8.62	0.00	0.00
bin.365	k__Bacteria (UID203)	5449	104	58	103	1	0	0	0	0	1.72	0.00	0.00
bin.366	k__Bacteria (UID203)	5449	104	58	93	10	1	0	0	0	15.52	1.72	0.00
bin.367	k__Bacteria (UID203)	5449	104	58	99	5	0	0	0	0	7.76	0.00	0.00
bin.368	k__Bacteria (UID2982)	88	229	147	18	210	1	0	0	0	90.44	0.68	100.00
bin.369	root (UID1)	5656	56	24	54	1	1	0	0	0	8.33	4.17	0.00
bin.37	root (UID1)	5656	56	24	56	0	0	0	0	0	0.00	0.00	0.00
bin.370	k__Bacteria (UID203)	5449	104	58	90	14	0	0	0	0	13.01	0.00	0.00
bin.371	root (UID1)	5656	56	24	55	1	0	0	0	0	4.17	0.00	0.00
bin.372	root (UID1)	5656	56	24	56	0	0	0	0	0	0.00	0.00	0.00
bin.373	k__Bacteria (UID203)	5449	104	58	72	32	0	0	0	0	43.42	0.00	0.00
bin.374	k__Bacteria (UID203)	5449	104	58	91	13	0	0	0	0	18.97	0.00	0.00
bin.375	o__Actinomycetales (UID1572)	580	288	173	39	246	3	0	0	0	92.05	0.96	66.67
bin.376	k__Bacteria (UID203)	5449	104	58	20	58	23	3	0	0	78.13	14.71	18.75
bin.377	k__Archaea (UID2)	207	149	107	138	11	0	0	0	0	1.58	0.00	0.00
bin.378	root (UID1)	5656	56	24	56	0	0	0	0	0	0.00	0.00	0.00
bin.379	o__Actinomycetales (UID1697)	387	330	193	65	165	77	19	4	0	85.99	44.41	60.76
bin.38	k__Bacteria (UID203)	5449	104	58	89	15	0	0	0	0	16.38	0.00	0.00
bin.380	root (UID1)	5656	56	24	56	0	0	0	0	0	0.00	0.00	0.00
bin.381	k__Bacteria (UID203)	5449	104	58	99	5	0	0	0	0	8.62	0.00	0.00
bin.382	c__Alphaproteobacteria (UID3305)	564	349	230	159	174	16	0	0	0	54.23	1.59	6.25
bin.383	k__Bacteria (UID203)	5449	104	58	96	8	0	0	0	0	12.07	0.00	0.00
bin.384	root (UID1)	5656	56	24	56	0	0	0	0	0	0.00	0.00	0.00
bin.385	root (UID1)	5656	56	24	56	0	0	0	0	0	0.00	0.00	0.00
bin.386	c__Deltaproteobacteria (UID3216)	83	247	155	24	212	11	0	0	0	85.91	5.51	18.18
bin.387	root (UID1)	5656	56	24	56	0	0	0	0	0	0.00	0.00	0.00
bin.388	root (UID1)	5656	56	24	55	1	0	0	0	0	4.17	0.00	0.00
bin.389	root (UID1)	5656	56	24	56	0	0	0	0	0	0.00	0.00	0.00
bin.39	k__Bacteria (UID203)	5449	104	58	65	29	10	0	0	0	41.33	6.27	0.00
bin.390	k__Bacteria (UID2329)	174	149	89	33	115	1	0	0	0	70.79	0.11	100.00
bin.391	o__Actinomycetales (UID1697)	387	330	193	16	310	4	0	0	0	96.89	1.04	25.00
bin.392	root (UID1)	5656	56	24	55	1	0	0	0	0	4.17	0.00	0.00
bin.393	o__Rhizobiales (UID3447)	356	413	248	141	166	83	18	5	0	70.52	38.76	0.60
bin.394	k__Bacteria (UID203)	5449	104	58	90	13	1	0	0	0	8.15	0.16	0.00
bin.395	k__Bacteria (UID203)	5449	104	58	93	10	1	0	0	0	17.24	1.72	0.00
bin.396	k__Bacteria (UID203)	5449	104	58	103	1	0	0	0	0	1.72	0.00	0.00
bin.397	k__Bacteria (UID3187)	2258	188	117	33	144	11	0	0	0	79.21	8.97	18.18
bin.398	k__Bacteria (UID3187)	2258	190	119	118	64	8	0	0	0	40.27	5.11	0.00
bin.399	f__Xanthomonadaceae (UID4214)	55	659	290	88	555	16	0	0	0	86.48	4.20	56.25
bin.4	k__Bacteria (UID203)	5449	104	58	72	32	0	0	0	0	50.00	0.00	0.00
bin.40	root (UID1)	5656	56	24	56	0	0	0	0	0	0.00	0.00	0.00
bin.400	o__Rhizobiales (UID3447)	356	408	244	249	157	2	0	0	0	33.40	0.11	50.00
bin.401	k__Bacteria (UID2570)	433	274	183	204	65	3	2	0	0	24.81	2.73	0.00
bin.402	k__Bacteria (UID203)	5449	104	58	87	17	0	0	0	0	17.16	0.00	0.00
bin.403	root (UID1)	5656	56	24	55	1	0	0	0	0	4.17	0.00	0.00
bin.404	k__Bacteria (UID203)	5449	103	58	95	8	0	0	0	0	13.79	0.00	0.00
bin.405	p__Actinobacteria (UID1454)	732	199	116	8	177	14	0	0	0	95.55	5.83	7.14
bin.406	c__Alphaproteobacteria (UID3422)	26	529	308	100	302	110	15	2	0	87.98	29.87	85.63
bin.407	k__Bacteria (UID203)	5449	104	58	88	16	0	0	0	0	22.41	0.00	0.00
bin.408	k__Bacteria (UID203)	5449	104	58	60	43	1	0	0	0	59.80	0.16	0.00
bin.409	root (UID1)	5656	56	24	56	0	0	0	0	0	0.00	0.00	0.00
bin.41	root (UID1)	5656	56	24	56	0	0	0	0	0	0.00	0.00	0.00
bin.410	o__Pseudomonadales (UID4488)	185	813	308	669	143	1	0	0	0	11.11	0.02	100.00
bin.411	k__Bacteria (UID203)	5449	103	57	94	9	0	0	0	0	13.32	0.00	0.00
bin.412	k__Bacteria (UID203)	5449	103	57	97	6	0	0	0	0	8.05	0.00	0.00
bin.413	root (UID1)	5656	56	24	56	0	0	0	0	0	0.00	0.00	0.00
bin.414	k__Bacteria (UID203)	5449	102	56	91	11	0	0	0	0	16.23	0.00	0.00
bin.415	root (UID1)	5656	56	24	56	0	0	0	0	0	0.00	0.00	0.00
bin.416	k__Bacteria (UID203)	5449	104	58	71	23	10	0	0	0	40.31	12.07	0.00
bin.417	k__Bacteria (UID203)	5449	104	58	93	11	0	0	0	0	18.97	0.00	0.00
bin.418	k__Bacteria (UID203)	5449	104	58	88	16	0	0	0	0	20.00	0.00	0.00
bin.419	k__Bacteria (UID203)	5449	104	58	86	16	2	0	0	0	29.66	3.45	0.00
bin.42	k__Archaea (UID2)	207	149	107	93	56	0	0	0	0	31.63	0.00	0.00
bin.420	c__Deltaproteobacteria (UID3216)	83	247	155	71	155	19	1	1	0	73.79	11.36	14.29
bin.421	k__Bacteria (UID2565)	2921	143	87	100	42	1	0	0	0	20.84	1.15	0.00
bin.422	k__Bacteria (UID203)	5449	104	58	102	2	0	0	0	0	2.59	0.00	0.00
bin.423	o__Sphingomonadales (UID3310)	26	569	293	174	384	10	1	0	0	72.12	3.01	61.54
bin.424	k__Bacteria (UID203)	5449	104	58	76	28	0	0	0	0	40.00	0.00	0.00
bin.425	k__Bacteria (UID203)	5449	104	58	57	31	13	3	0	0	68.32	29.89	40.91
bin.426	k__Bacteria (UID2982)	88	230	148	126	101	2	0	1	0	45.54	2.84	0.00
bin.427	root (UID1)	5656	56	24	56	0	0	0	0	0	0.00	0.00	0.00
bin.428	root (UID1)	5656	56	24	54	2	0	0	0	0	8.33	0.00	0.00
bin.429	root (UID1)	5656	56	24	56	0	0	0	0	0	0.00	0.00	0.00
bin.43	k__Bacteria (UID203)	5449	104	58	81	23	0	0	0	0	36.21	0.00	0.00
bin.430	f__Xanthomonadaceae (UID4214)	55	659	290	101	549	9	0	0	0	89.52	2.39	55.56
bin.431	k__Bacteria (UID203)	5449	103	57	92	11	0	0	0	0	17.54	0.00	0.00
bin.432	root (UID1)	5656	56	24	56	0	0	0	0	0	0.00	0.00	0.00
bin.433	k__Bacteria (UID203)	5449	102	56	86	16	0	0	0	0	17.88	0.00	0.00
bin.434	root (UID1)	5656	56	24	56	0	0	0	0	0	0.00	0.00	0.00
bin.435	p__Bacteroidetes (UID2591)	364	302	203	68	131	71	26	5	1	82.02	51.67	24.50
bin.436	k__Bacteria (UID203)	5449	102	56	100	2	0	0	0	0	3.57	0.00	0.00
bin.437	f__Micrococcaceae (UID1631)	31	367	171	133	186	45	3	0	0	64.80	15.27	38.89
bin.438	k__Bacteria (UID203)	5449	104	58	88	13	3	0	0	0	18.03	2.04	0.00
bin.439	o__Burkholderiales (UID4002)	107	574	251	242	326	6	0	0	0	59.12	1.53	33.33
bin.44	k__Bacteria (UID2565)	2921	141	86	110	29	2	0	0	0	19.51	1.74	0.00
bin.440	root (UID1)	5656	56	24	54	0	2	0	0	0	8.33	8.33	50.00
bin.441	k__Bacteria (UID203)	5449	104	58	99	5	0	0	0	0	7.76	0.00	0.00
bin.442	k__Bacteria (UID1452)	924	161	108	130	31	0	0	0	0	18.79	0.00	0.00
bin.443	k__Bacteria (UID2569)	434	278	186	3	272	3	0	0	0	98.92	1.34	66.67
bin.444	k__Bacteria (UID203)	5449	104	58	93	11	0	0	0	0	16.67	0.00	0.00
bin.445	k__Bacteria (UID203)	5449	104	58	92	11	1	0	0	0	20.69	1.72	100.00
bin.446	k__Bacteria (UID2982)	88	230	148	125	101	4	0	0	0	51.66	1.15	0.00
bin.447	k__Bacteria (UID203)	5449	104	58	101	2	1	0	0	0	4.31	1.72	0.00
bin.448	p__Proteobacteria (UID3214)	2231	190	119	84	83	22	1	0	0	47.06	12.09	0.00
bin.449	k__Bacteria (UID203)	5449	104	58	64	32	7	1	0	0	47.49	13.79	10.00
bin.45	root (UID1)	5656	56	24	56	0	0	0	0	0	0.00	0.00	0.00
bin.450	k__Bacteria (UID203)	5449	103	58	100	3	0	0	0	0	5.17	0.00	0.00
bin.451	k__Bacteria (UID203)	5449	104	58	99	5	0	0	0	0	7.76	0.00	0.00
bin.452	k__Bacteria (UID3187)	2258	182	112	121	61	0	0	0	0	31.17	0.00	0.00
bin.453	k__Bacteria (UID203)	5449	104	58	69	32	3	0	0	0	33.48	3.45	66.67
bin.454	k__Bacteria (UID203)	5449	104	58	60	20	15	7	2	0	56.35	38.75	27.08
bin.455	k__Bacteria (UID203)	5449	104	58	3	18	50	33	0	0	96.55	90.60	67.11
bin.456	k__Bacteria (UID203)	5449	104	58	91	13	0	0	0	0	19.83	0.00	0.00
bin.457	k__Bacteria (UID203)	5449	103	57	98	5	0	0	0	0	6.43	0.00	0.00
bin.458	root (UID1)	5656	56	24	56	0	0	0	0	0	0.00	0.00	0.00
bin.459	c__Gammaproteobacteria (UID4266)	1097	270	172	198	72	0	0	0	0	24.92	0.00	0.00
bin.46	root (UID1)	5656	56	24	55	1	0	0	0	0	4.17	0.00	0.00
bin.460	root (UID1)	5656	56	24	56	0	0	0	0	0	0.00	0.00	0.00
bin.461	root (UID1)	5656	56	24	56	0	0	0	0	0	0.00	0.00	0.00
bin.462	k__Bacteria (UID203)	5449	104	58	72	22	10	0	0	0	38.79	8.28	40.00
bin.463	root (UID1)	5656	56	24	54	2	0	0	0	0	8.33	0.00	0.00
bin.464	root (UID1)	5656	56	24	56	0	0	0	0	0	0.00	0.00	0.00
bin.465	k__Bacteria (UID203)	5449	103	57	86	17	0	0	0	0	25.15	0.00	0.00
bin.466	k__Bacteria (UID203)	5449	104	58	91	13	0	0	0	0	18.97	0.00	0.00
bin.467	k__Bacteria (UID203)	5449	104	58	97	7	0	0	0	0	12.07	0.00	0.00
bin.468	root (UID1)	5656	56	24	56	0	0	0	0	0	0.00	0.00	0.00
bin.469	f__Flavobacteriaceae (UID2817)	81	511	283	18	491	2	0	0	0	97.00	0.23	100.00
bin.47	k__Bacteria (UID2982)	88	229	147	106	113	10	0	0	0	48.91	5.47	10.00
bin.470	root (UID1)	5656	56	24	56	0	0	0	0	0	0.00	0.00	0.00
bin.471	k__Bacteria (UID203)	5449	103	57	90	13	0	0	0	0	13.08	0.00	0.00
bin.472	k__Bacteria (UID203)	5449	104	58	56	48	0	0	0	0	62.93	0.00	0.00
bin.473	f__Xanthomonadaceae (UID4214)	55	659	290	113	524	22	0	0	0	87.91	3.79	59.09
bin.474	p__Bacteroidetes (UID2591)	364	303	203	214	82	7	0	0	0	26.11	2.56	71.43
bin.475	k__Bacteria (UID203)	5449	104	58	97	7	0	0	0	0	7.92	0.00	0.00
bin.476	root (UID1)	5656	56	24	56	0	0	0	0	0	0.00	0.00	0.00
bin.477	k__Bacteria (UID203)	5449	104	58	70	34	0	0	0	0	51.21	0.00	0.00
bin.478	k__Bacteria (UID203)	5449	104	58	84	19	1	0	0	0	22.52	1.72	100.00
bin.479	p__Actinobacteria (UID1454)	732	199	116	7	189	2	1	0	0	94.40	2.73	20.00
bin.48	k__Bacteria (UID1452)	924	151	101	69	71	10	1	0	0	48.47	7.23	0.00
bin.480	k__Bacteria (UID1453)	901	171	117	85	77	8	1	0	0	45.27	7.86	27.27
bin.481	c__Alphaproteobacteria (UID3305)	564	349	230	17	317	14	1	0	0	94.33	2.63	58.82
bin.482	k__Bacteria (UID203)	5449	104	58	77	25	2	0	0	0	40.86	3.45	0.00
bin.483	k__Bacteria (UID203)	5449	104	58	30	49	19	5	1	0	61.41	8.15	17.50
bin.484	k__Bacteria (UID203)	5449	104	58	56	43	5	0	0	0	59.56	6.90	0.00
bin.485	k__Bacteria (UID203)	5449	103	57	87	16	0	0	0	0	20.18	0.00	0.00
bin.486	k__Bacteria (UID203)	5449	104	58	96	7	1	0	0	0	10.34	0.86	0.00
bin.487	k__Bacteria (UID203)	5449	104	58	22	40	28	14	0	0	82.37	38.06	40.00
bin.488	root (UID1)	5656	56	24	56	0	0	0	0	0	0.00	0.00	0.00
bin.489	k__Bacteria (UID2982)	88	230	148	124	89	15	2	0	0	49.57	9.23	0.00
bin.49	root (UID1)	5656	56	24	56	0	0	0	0	0	0.00	0.00	0.00
bin.490	k__Bacteria (UID203)	5449	104	58	77	26	1	0	0	0	36.21	0.86	100.00
bin.491	k__Bacteria (UID1452)	924	161	108	71	87	3	0	0	0	55.80	2.31	33.33
bin.492	k__Bacteria (UID2565)	2921	143	88	2	140	1	0	0	0	97.73	0.57	0.00
bin.493	k__Bacteria (UID203)	5449	104	58	73	25	5	1	0	0	50.00	11.21	0.00
bin.494	k__Bacteria (UID1453)	901	171	117	55	115	1	0	0	0	58.69	0.85	0.00
bin.495	k__Bacteria (UID203)	5449	104	58	96	8	0	0	0	0	10.50	0.00	0.00
bin.496	o__Burkholderiales (UID4105)	54	553	264	98	426	27	2	0	0	82.17	6.89	90.91
bin.497	k__Archaea (UID2)	207	145	103	74	69	2	0	0	0	46.93	1.94	0.00
bin.498	k__Bacteria (UID203)	5449	104	58	52	29	13	6	3	1	68.07	58.10	52.54
bin.499	k__Bacteria (UID2495)	2993	147	91	64	45	36	1	1	0	68.64	39.08	86.67
bin.5	k__Bacteria (UID203)	5449	104	58	94	10	0	0	0	0	5.96	0.00	0.00
bin.50	o__Actinomycetales (UID1808)	268	398	220	195	198	5	0	0	0	50.67	1.13	20.00
bin.500	root (UID1)	5656	56	24	52	3	1	0	0	0	13.54	4.17	0.00
bin.501	k__Bacteria (UID2495)	2993	147	91	48	49	35	13	1	1	82.34	64.16	22.22
bin.502	k__Bacteria (UID203)	5449	104	58	83	21	0	0	0	0	34.48	0.00	0.00
bin.503	k__Bacteria (UID1452)	924	151	101	44	91	16	0	0	0	62.43	8.55	0.00
bin.504	k__Bacteria (UID2495)	2993	147	91	83	63	1	0	0	0	39.36	1.10	0.00
bin.505	k__Bacteria (UID203)	5449	104	58	60	42	2	0	0	0	59.40	2.59	0.00
bin.506	k__Bacteria (UID203)	5449	104	58	50	54	0	0	0	0	46.76	0.00	0.00
bin.507	p__Bacteroidetes (UID2591)	364	303	203	251	52	0	0	0	0	16.12	0.00	0.00
bin.508	root (UID1)	5656	56	24	56	0	0	0	0	0	0.00	0.00	0.00
bin.509	k__Bacteria (UID203)	5449	104	58	95	9	0	0	0	0	8.62	0.00	0.00
bin.51	k__Bacteria (UID203)	5449	104	58	71	33	0	0	0	0	43.18	0.00	0.00
bin.510	k__Bacteria (UID203)	5449	104	58	97	7	0	0	0	0	4.23	0.00	0.00
bin.511	root (UID1)	5656	56	24	56	0	0	0	0	0	0.00	0.00	0.00
bin.512	k__Bacteria (UID203)	5449	104	58	97	7	0	0	0	0	11.21	0.00	0.00
bin.513	k__Bacteria (UID2495)	2993	143	89	110	33	0	0	0	0	19.00	0.00	0.00
bin.514	k__Bacteria (UID203)	5449	104	58	31	51	18	4	0	0	65.83	19.44	40.00
bin.515	root (UID1)	5656	56	24	55	1	0	0	0	0	4.17	0.00	0.00
bin.516	p__Bacteroidetes (UID2591)	364	303	203	3	296	3	1	0	0	98.52	1.97	16.67
bin.517	k__Bacteria (UID203)	5449	103	57	77	26	0	0	0	0	40.70	0.00	0.00
bin.518	o__Sphingomonadales (UID3310)	26	569	293	17	540	12	0	0	0	98.23	2.55	41.67
bin.519	k__Bacteria (UID1452)	924	161	108	55	105	1	0	0	0	56.93	0.46	0.00
bin.52	k__Bacteria (UID203)	5449	104	58	23	31	46	4	0	0	64.31	39.15	93.10
bin.520	root (UID1)	5656	56	24	56	0	0	0	0	0	0.00	0.00	0.00
bin.521	k__Bacteria (UID203)	5449	104	58	10	41	27	13	9	4	95.30	116.18	33.94
bin.522	k__Bacteria (UID2982)	88	229	147	41	180	8	0	0	0	82.08	2.84	62.50
bin.523	c__Gammaproteobacteria (UID4445)	228	583	244	16	562	5	0	0	0	95.27	0.88	20.00
bin.524	k__Bacteria (UID1453)	901	171	117	56	114	1	0	0	0	59.69	0.85	100.00
bin.525	k__Bacteria (UID3187)	2258	188	117	79	99	10	0	0	0	70.45	7.69	30.00
bin.526	o__Sphingomonadales (UID3310)	26	569	293	88	115	209	141	16	0	90.81	104.72	76.10
bin.527	k__Bacteria (UID1453)	901	171	117	67	96	7	1	0	0	52.03	7.69	50.00
bin.528	k__Bacteria (UID3187)	2258	182	112	26	152	4	0	0	0	89.30	3.57	50.00
bin.529	c__Gammaproteobacteria (UID4202)	67	481	276	77	378	24	2	0	0	81.05	6.16	6.67
bin.53	k__Bacteria (UID203)	5449	104	58	84	20	0	0	0	0	29.31	0.00	0.00
bin.530	root (UID1)	5656	56	24	56	0	0	0	0	0	0.00	0.00	0.00
bin.531	k__Bacteria (UID203)	5449	104	58	90	14	0	0	0	0	14.66	0.00	0.00
bin.532	k__Bacteria (UID203)	5449	104	58	84	20	0	0	0	0	27.59	0.00	0.00
bin.533	k__Bacteria (UID1452)	924	161	108	47	113	1	0	0	0	63.37	0.93	0.00
bin.534	k__Bacteria (UID203)	5449	104	58	0	3	10	22	19	50	100.00	327.45	49.15
bin.535	k__Bacteria (UID203)	5449	104	58	9	29	32	19	11	4	93.89	127.09	27.50
bin.536	k__Bacteria (UID203)	5449	104	58	3	10	14	22	18	37	98.82	257.94	7.77
bin.537	k__Bacteria (UID203)	5449	104	58	20	60	23	1	0	0	74.14	16.90	26.92
bin.538	f__Xanthomonadaceae (UID4214)	55	659	290	279	359	15	6	0	0	58.71	2.30	24.24
bin.539	k__Bacteria (UID203)	5449	103	57	89	14	0	0	0	0	21.05	0.00	0.00
bin.54	k__Bacteria (UID203)	5449	104	58	68	28	8	0	0	0	37.24	5.09	75.00
bin.540	k__Bacteria (UID203)	5449	103	58	57	25	20	1	0	0	64.68	31.03	26.09
bin.541	root (UID1)	5656	56	24	56	0	0	0	0	0	0.00	0.00	0.00
bin.542	root (UID1)	5656	56	24	56	0	0	0	0	0	0.00	0.00	0.00
bin.543	root (UID1)	5656	56	24	56	0	0	0	0	0	0.00	0.00	0.00
bin.544	root (UID1)	5656	56	24	54	2	0	0	0	0	8.33	0.00	0.00
bin.545	root (UID1)	5656	56	24	54	2	0	0	0	0	8.33	0.00	0.00
bin.546	k__Bacteria (UID203)	5449	103	57	23	41	34	5	0	0	67.54	29.68	38.78
bin.547	o__Sphingomonadales (UID3310)	26	569	293	347	208	14	0	0	0	42.77	1.70	78.57
bin.548	k__Bacteria (UID203)	5449	104	58	66	33	5	0	0	0	48.20	3.92	0.00
bin.549	k__Bacteria (UID203)	5449	104	58	92	11	1	0	0	0	10.13	0.16	0.00
bin.55	root (UID1)	5656	56	24	56	0	0	0	0	0	0.00	0.00	0.00
bin.550	root (UID1)	5656	56	24	0	0	5	9	10	32	100.00	468.96	4.91
bin.551	k__Bacteria (UID203)	5449	104	58	12	21	23	25	14	9	88.87	173.11	12.90
bin.552	k__Bacteria (UID203)	5449	104	58	81	22	1	0	0	0	25.24	0.16	0.00
bin.553	root (UID1)	5656	56	24	56	0	0	0	0	0	0.00	0.00	0.00
bin.554	k__Bacteria (UID203)	5449	100	58	84	15	1	0	0	0	24.14	1.72	100.00
bin.555	s__algicola (UID2847)	33	496	263	235	260	1	0	0	0	52.43	0.02	0.00
bin.556	k__Bacteria (UID203)	5449	104	58	97	7	0	0	0	0	10.34	0.00	0.00
bin.557	k__Bacteria (UID203)	5449	100	55	73	26	1	0	0	0	38.69	1.82	0.00
bin.558	k__Bacteria (UID203)	5449	104	58	4	33	35	16	13	3	94.83	123.89	4.48
bin.559	k__Bacteria (UID203)	5449	104	58	68	36	0	0	0	0	53.45	0.00	0.00
bin.56	k__Bacteria (UID203)	5449	104	58	79	25	0	0	0	0	40.52	0.00	0.00
bin.560	k__Bacteria (UID3187)	2258	188	117	71	101	14	2	0	0	52.11	7.65	35.00
bin.561	k__Bacteria (UID203)	5449	104	58	98	6	0	0	0	0	10.34	0.00	0.00
bin.562	root (UID1)	5656	56	24	56	0	0	0	0	0	0.00	0.00	0.00
bin.563	k__Bacteria (UID203)	5449	104	58	86	17	1	0	0	0	25.00	1.72	0.00
bin.564	k__Bacteria (UID203)	5449	104	58	88	15	1	0	0	0	19.44	0.86	0.00
bin.565	k__Bacteria (UID203)	5449	103	57	87	16	0	0	0	0	23.51	0.00	0.00
bin.566	k__Bacteria (UID203)	5449	103	57	96	4	3	0	0	0	4.31	2.07	33.33
bin.567	root (UID1)	5656	56	24	56	0	0	0	0	0	0.00	0.00	0.00
bin.568	o__Sphingomonadales (UID3310)	26	569	293	134	414	21	0	0	0	74.73	2.17	42.86
bin.569	o__Sphingomonadales (UID3310)	26	569	293	73	450	45	1	0	0	91.67	8.06	79.17
bin.57	k__Bacteria (UID203)	5449	104	58	98	6	0	0	0	0	0.94	0.00	0.00
bin.570	k__Bacteria (UID203)	5449	104	58	40	41	13	10	0	0	61.69	6.74	46.51
bin.571	p__Proteobacteria (UID3887)	1487	259	162	29	225	5	0	0	0	88.34	1.78	0.00
bin.572	c__Alphaproteobacteria (UID3305)	564	345	226	47	287	11	0	0	0	84.70	3.29	54.55
bin.573	c__Alphaproteobacteria (UID3422)	26	529	308	148	360	21	0	0	0	76.04	2.86	4.76
bin.574	k__Bacteria (UID203)	5449	104	58	58	45	1	0	0	0	68.28	1.72	100.00
bin.575	f__Bacillaceae (UID830)	27	604	178	67	525	12	0	0	0	82.78	1.38	75.00
bin.576	o__Cytophagales (UID2936)	47	454	336	42	279	121	9	3	0	90.13	33.71	33.13
bin.577	c__Betaproteobacteria (UID3959)	235	415	209	72	314	28	1	0	0	86.88	8.19	19.35
bin.578	p__Bacteroidetes (UID2591)	364	302	203	80	213	9	0	0	0	76.18	3.71	77.78
bin.579	o__Actinomycetales (UID1593)	69	400	198	90	303	7	0	0	0	73.97	1.05	71.43
bin.58	root (UID1)	5656	56	24	56	0	0	0	0	0	0.00	0.00	0.00
bin.580	k__Bacteria (UID203)	5449	104	58	63	34	6	1	0	0	56.38	10.34	44.44
bin.581	k__Bacteria (UID203)	5449	104	58	55	43	6	0	0	0	62.15	10.34	0.00
bin.582	k__Bacteria (UID203)	5449	104	58	81	22	1	0	0	0	28.40	0.16	0.00
bin.583	root (UID1)	5656	56	24	54	2	0	0	0	0	8.33	0.00	0.00
bin.584	s__algicola (UID2846)	47	571	303	166	398	7	0	0	0	65.62	1.67	57.14
bin.585	k__Bacteria (UID203)	5449	104	58	97	7	0	0	0	0	8.97	0.00	0.00
bin.586	k__Bacteria (UID203)	5449	104	58	29	6	8	10	12	39	89.66	422.60	35.62
bin.587	k__Bacteria (UID203)	5449	101	57	12	38	41	7	2	1	85.96	67.56	76.19
bin.588	root (UID1)	5656	56	24	55	1	0	0	0	0	4.17	0.00	0.00
bin.589	root (UID1)	5656	56	24	54	2	0	0	0	0	8.33	0.00	0.00
bin.59	k__Bacteria (UID203)	5449	104	58	88	15	1	0	0	0	25.00	1.72	0.00
bin.590	k__Bacteria (UID203)	5449	104	58	69	35	0	0	0	0	49.98	0.00	0.00
bin.591	root (UID1)	5656	56	24	56	0	0	0	0	0	0.00	0.00	0.00
bin.592	root (UID1)	5656	56	24	55	1	0	0	0	0	4.17	0.00	0.00
bin.593	root (UID1)	5656	56	24	55	1	0	0	0	0	4.17	0.00	0.00
bin.594	k__Bacteria (UID203)	5449	104	58	87	17	0	0	0	0	18.26	0.00	0.00
bin.595	k__Bacteria (UID1453)	901	171	117	93	71	7	0	0	0	48.74	4.27	0.00
bin.596	root (UID1)	5656	56	24	55	1	0	0	0	0	4.17	0.00	0.00
bin.597	k__Bacteria (UID2570)	433	273	183	186	79	8	0	0	0	28.99	4.10	100.00
bin.6	root (UID1)	5656	56	24	56	0	0	0	0	0	0.00	0.00	0.00
bin.60	root (UID1)	5656	56	24	56	0	0	0	0	0	0.00	0.00	0.00
bin.61	k__Bacteria (UID2565)	2921	142	87	88	54	0	0	0	0	43.11	0.00	0.00
bin.62	root (UID1)	5656	56	24	56	0	0	0	0	0	0.00	0.00	0.00
bin.63	root (UID1)	5656	56	24	55	1	0	0	0	0	4.17	0.00	0.00
bin.64	k__Bacteria (UID203)	5449	104	58	99	5	0	0	0	0	8.62	0.00	0.00
bin.65	k__Bacteria (UID1452)	924	158	106	77	72	9	0	0	0	54.25	7.55	0.00
bin.66	k__Bacteria (UID203)	5449	104	58	99	5	0	0	0	0	8.62	0.00	0.00
bin.67	root (UID1)	5656	56	24	56	0	0	0	0	0	0.00	0.00	0.00
bin.68	k__Bacteria (UID1452)	924	161	108	62	96	3	0	0	0	55.88	2.78	66.67
bin.69	k__Bacteria (UID3187)	2258	182	112	4	168	10	0	0	0	96.43	1.51	0.00
bin.7	c__Alphaproteobacteria (UID3422)	26	529	308	76	230	163	48	10	2	85.65	58.52	49.35
bin.70	o__Sphingomonadales (UID3310)	26	569	293	61	490	18	0	0	0	88.78	3.31	61.11
bin.71	k__Bacteria (UID203)	5449	104	58	99	5	0	0	0	0	8.62	0.00	0.00
bin.72	f__Streptomycetaceae (UID2048)	60	460	233	58	399	3	0	0	0	92.65	0.39	66.67
bin.73	k__Bacteria (UID2565)	2921	143	88	9	131	3	0	0	0	91.59	3.41	0.00
bin.74	k__Bacteria (UID203)	5449	104	58	67	37	0	0	0	0	57.24	0.00	0.00
bin.75	k__Bacteria (UID203)	5449	104	58	97	7	0	0	0	0	9.48	0.00	0.00
bin.76	k__Bacteria (UID203)	5449	104	58	101	3	0	0	0	0	4.31	0.00	0.00
bin.77	k__Bacteria (UID203)	5449	104	58	89	14	1	0	0	0	22.41	0.86	100.00
bin.78	k__Bacteria (UID2982)	88	230	148	92	96	38	3	1	0	67.29	23.42	3.77
bin.79	c__Deltaproteobacteria (UID3216)	83	247	155	137	107	2	1	0	0	34.39	1.94	0.00
bin.8	k__Bacteria (UID203)	5449	104	58	87	17	0	0	0	0	22.73	0.00	0.00
bin.80	k__Bacteria (UID203)	5449	104	58	77	25	2	0	0	0	33.40	3.45	0.00
bin.81	k__Bacteria (UID203)	5449	104	58	77	12	10	5	0	0	14.94	4.70	8.00
bin.82	root (UID1)	5656	56	24	56	0	0	0	0	0	0.00	0.00	0.00
bin.83	k__Bacteria (UID203)	5449	104	58	83	21	0	0	0	0	27.90	0.00	0.00
bin.84	k__Bacteria (UID203)	5449	104	58	9	24	37	28	6	0	89.34	70.90	42.68
bin.85	k__Bacteria (UID203)	5449	104	58	27	37	39	1	0	0	67.08	30.56	26.19
bin.86	k__Bacteria (UID203)	5449	103	57	100	3	0	0	0	0	3.51	0.00	0.00
bin.87	k__Bacteria (UID2982)	88	229	147	140	85	4	0	0	0	41.58	1.81	0.00
bin.88	k__Bacteria (UID203)	5449	103	57	95	8	0	0	0	0	12.28	0.00	0.00
bin.89	k__Bacteria (UID203)	5449	104	58	96	7	1	0	0	0	13.79	1.72	0.00
bin.9	k__Bacteria (UID203)	5449	103	57	64	37	2	0	0	0	59.65	1.75	100.00
bin.90	k__Bacteria (UID203)	5449	103	57	83	20	0	0	0	0	12.33	0.00	0.00
bin.91	k__Bacteria (UID203)	5449	104	58	84	16	4	0	0	0	30.17	6.90	75.00
bin.92	k__Bacteria (UID3187)	2258	188	117	54	118	14	1	1	0	71.23	8.15	30.43
bin.93	k__Bacteria (UID2565)	2921	143	88	101	39	3	0	0	0	30.48	3.41	0.00
bin.94	k__Bacteria (UID203)	5449	104	58	82	19	3	0	0	0	31.35	5.17	0.00
bin.95	root (UID1)	5656	56	24	54	2	0	0	0	0	8.33	0.00	0.00
bin.96	k__Bacteria (UID2982)	88	230	148	62	167	1	0	0	0	67.56	0.68	100.00
bin.97	root (UID1)	5656	56	24	56	0	0	0	0	0	0.00	0.00	0.00
bin.98	o__Sphingomonadales (UID3310)	26	569	293	178	385	6	0	0	0	73.16	1.18	50.00
bin.99	k__Bacteria (UID2565)	2921	142	87	74	66	2	0	0	0	47.16	2.30	0.00
