## Supplemental Table 9 for "Disentangling the genetic basis of rhizosphere microbiome assembly in tomato"

lodindex	lodcolumn	chr	pos	lod	ci_lo	ci_hi	effect	allele	heritability
11	bin.254.tsv	6	43.52960872	4.36303243413746	43.06780446	44.6903037	-0.111049926810352	wild	0
20	bin.368.tsv	8	60.82959133	3.56606826261026	2.60236933	63.1168495	0.234987109016556	modern	0.149199013896135
27	bin.492.tsv	7	1.7013229	3.43475797309774	0.21538613	67.70800751	-0.0704625132294565	wild	0.275726856529619
27	bin.492.tsv	12	1.27036609	3.96877672317021	0.299369	66.24284919	-0.0746877096448133	wild	0.275726856529619
28	bin.516.tsv	6	43.50190372	3.4050413018281	33.98395774	46.09224421	-0.113289661609309	wild	0
32	bin.72.tsv	6	37.96159444	3.80905891017723	36.59217068	40.4601684	0.156467662570915	modern	0.422016815681391
32	bin.72.tsv	11	53.61160445	3.69889654794143	50.64465077	53.97873717	0.158328977565295	modern	0.422016815681391
