## Supplemental Table 11 for "Disentangling the genetic basis of rhizosphere microbiome assembly in tomato"

### Sheet: Summary Table
Replicate	DNA	RIL	SNP_2274	SNP_464	SNP_3142	ASV3	ASV9
DNA205_2_B	DNA	205	B	A	A	15.4346	7.58191
DNA205_1_R	DNA	205	B	A	A	17.8268	12.6336
DNA205_2_R	DNA	205	B	A	A	15.2058	13.3747
DNA205_3_R	DNA	205	B	A	A	12.3928	19.5742
DNA205_4_R	DNA	205	B	A	A	13.6228	25.2022
DNA207_1_R	DNA	207	A	B	B	21.1268	11.869
DNA207_2_R	DNA	207	A	B	B	32.1774	41.8619
DNA207_3_R	DNA	207	A	B	B	12.3073	50.8454
DNA207_4_R	DNA	207	A	B	B	14.4967	24.0016
DNA208_1_R	DNA	208	A	A	B	16.6439	47.5717
DNA208_2_R	DNA	208	A	A	B	11.9373	35.1903
DNA208_3_R	DNA	208	A	A	B	8.83964	42.5797
DNA208_4_R	DNA	208	A	A	B	8.17138	36.3295
DNA209_1_R	DNA	209	A	B	A	7.31735	56.1747
DNA209_2_R	DNA	209	A	B	A	12.6634	54.262
DNA209_3_R	DNA	209	A	B	A	23.6957	61.8425
DNA209_4_R	DNA	209	A	B	A	13.0198	33.3632
DNA210_1_R	DNA	210	A	A	A	14.9546	26.151
DNA210_2_R	DNA	210	A	A	A	21.0711	46.8247
DNA210_3_R	DNA	210	A	A	A	16.5722	19.5159
DNA210_4_R	DNA	210	A	A	A	13.5717	28.7984
DNA211_1_R	DNA	211	B	B	B	14.23	28.6895
DNA211_2_R	DNA	211	B	B	B	18.373	25.0887
DNA211_3_R	DNA	211	B	B	B	13.9341	34.2094
DNA211_4_R	DNA	211	B	B	B	6.59014	15.625
DNA212_1_R	DNA	212	B	A	A	45.2327	32.02
DNA212_2_R	DNA	212	B	A	A	128.939	46.878
DNA212_3_R	DNA	212	B	A	A	42.5343	13.5255
DNA212_4_R	DNA	212	B	A	A	53.737	49.2362
DNA213_1_R	DNA	213	B	A	A	41.6667	39.9386
DNA213_2_R	DNA	213	B	A	A	50.9675	28.5073
DNA213_3_R	DNA	213	B	A	A	9.5325	8.92404
DNA213_4_R	DNA	213	B	A	A	9.36878	13.9361
DNA215_1_R	DNA	215	A	A	A	10.3953	25.2629
DNA215_2_R	DNA	215	A	A	A	14.0966	31.4215
DNA215_3_R	DNA	215	A	A	A	20.3327	39.2278
DNA215_4_R	DNA	215	A	A	A	8.11993	21.6829
DNA216_1_R	DNA	216	A	B	B	5.44307	22.2077
DNA216_2_R	DNA	216	A	B	B	11.162	24.417
DNA216_3_R	DNA	216	A	B	B	15.2681	36.8877
DNA216_4_R	DNA	216	A	B	B	6.82453	48.0819
DNA217_1_R	DNA	217	A	A	A	8.5571	26.5565
DNA217_2_R	DNA	217	A	A	A	5.14009	22.5761
DNA217_3_R	DNA	217	A	A	A	6.58301	22.6291
DNA217_4_R	DNA	217	A	A	A	11.4633	24.2134
DNA218_1_R	DNA	218	A	B	B	29.9197	70.4208
DNA218_2_R	DNA	218	A	B	B	43.3427	49.8738
DNA218_3_R	DNA	218	A	B	B	31.853	74.825
DNA218_4_R	DNA	218	A	B	B	18.6141	41.1906
DNA219_1_R	DNA	219	B	A	B	68.4597	123.181
DNA219_2_R	DNA	219	B	A	B	61.0506	103.762
DNA219_3_R	DNA	219	B	A	B	46.7918	57.0998
DNA219_4_R	DNA	219	B	A	B	47.37	6.15195
DNA222_1_R	DNA	222	A	B	A	63.5969	135.875
DNA222_2_R	DNA	222	A	B	A	38.563	79.7638
DNA222_3_R	DNA	222	A	B	A	43.4404	82.1509
DNA222_4_R	DNA	222	A	B	A	69.7288	94.0786
DNA223_1_R	DNA	223	B	B	A	123.155	211.085
DNA223_2_R	DNA	223	B	B	A	102.316	102.97
DNA223_3_R	DNA	223	B	B	A	70.6174	139.146
DNA223_4_R	DNA	223	B	B	A	59.9832	58.2005
DNA225_1_R	DNA	225	B	B	A	90.163	99.7006
DNA225_2_R	DNA	225	B	B	A	88.3226	169.594
DNA225_3_R	DNA	225	B	B	A	124.529	153.054
DNA225_4_R	DNA	225	B	B	A	71.4624	100.331
DNA226_1_R	DNA	226	A	B	A	22.8693	18.7453
DNA226_2_R	DNA	226	A	B	A	24.6471	43.1613
DNA226_3_R	DNA	226	A	B	A	13.9251	37.0203
DNA226_4_R	DNA	226	A	B	A	22.1787	35.0447
DNA227_1_R	DNA	227	B	B	B	29.7039	56.4572
DNA227_2_R	DNA	227	B	B	B	72.0236	68.0165
DNA227_3_R	DNA	227	B	B	B	51.0395	38.012
DNA227_4_R	DNA	227	B	B	B	25.6289	53.3837
DNA228_1_R	DNA	228	A	B	A	54.8735	52.3624
DNA228_2_R	DNA	228	A	B	A	33.0511	18.5607
DNA228_3_R	DNA	228	A	B	A	57.259	40.5123
DNA228_4_R	DNA	228	A	B	A	34.0084	20.795
DNA229_1_R	DNA	229	B	B	A	43.2211	44.6997
DNA229_2_R	DNA	229	B	B	A	99.1197	49.6685
DNA229_3_R	DNA	229	B	B	A	57.5242	47.7451
DNA229_4_R	DNA	229	B	B	A	40.2285	48.5473
DNA230_1_R	DNA	230	B	B	A	40.6011	33.3509
DNA230_2_R	DNA	230	B	B	A	70.0616	41.4378
DNA230_3_R	DNA	230	B	B	A	80.004	34.692
DNA230_4_R	DNA	230	B	B	A	24.0263	28.5787
DNA231_1_R	DNA	231	A	A	A	31.1471	44.4566
DNA231_2_R	DNA	231	A	A	A	116.665	53.1211
DNA231_3_R	DNA	231	A	A	A	77.7489	42.9448
DNA231_4_R	DNA	231	A	A	A	87.7875	26.3572
DNA233_1_R	DNA	233	A	B	B	55.198	43.0527
DNA233_2_R	DNA	233	A	B	B	77.0741	48.6827
DNA233_3_R	DNA	233	A	B	B	34.9877	36.3636
DNA233_4_R	DNA	233	A	B	B	123.502	50.2962
DNA234_1_R	DNA	234	A	A	A	301.524	28.4683
DNA234_2_R	DNA	234	A	A	A	69.05	30.3965
DNA234_3_R	DNA	234	A	A	A	104.294	43.2404
DNA234_4_R	DNA	234	A	A	A	75.7098	37.96
DNA235_1_R	DNA	235	A	B	B	172.001	107.047
DNA235_2_R	DNA	235	A	B	B	267.597	141.228
DNA235_3_R	DNA	235	A	B	B	110.835	51.2184
DNA235_4_R	DNA	235	A	B	B	136.557	60.1815
DNA236_1_R	DNA	236	B	B	B	20.3661	29.389
DNA236_2_R	DNA	236	B	B	B	22.6226	72.0672
DNA236_3_R	DNA	236	B	B	B	34.3149	61.0306
DNA236_4_R	DNA	236	B	B	B	30.8162	52.7485
DNA237_1_R	DNA	237	B	B	B	34.2303	34.7459
DNA237_2_R	DNA	237	B	B	B	31.9115	25.0658
DNA237_3_R	DNA	237	B	B	B	17.5956	28.6819
DNA237_4_R	DNA	237	B	B	B	32.7312	54.0541
DNA238_2_R	DNA	238	B	A	A	41.3314	18.7759
DNA238_3_R	DNA	238	B	A	A	28.4218	9.91975
DNA238_4_R	DNA	238	B	A	A	42.0179	21.3863
DNA240_1_R	DNA	240	B	B	B	19.9576	64.1116
DNA240_2_R	DNA	240	B	B	B	27.5316	24.8418
DNA240_3_R	DNA	240	B	B	B	25.1673	52.8077
DNA241_1_R	DNA	241	B	B	B	46.0943	69.3174
DNA241_2_R	DNA	241	B	B	B	72.2797	131.862
DNA241_3_R	DNA	241	B	B	B	43.7388	86.075
DNA241_4_R	DNA	241	B	B	B	72.6419	162.631
DNA243_1_R	DNA	243	B	A	B	274.268	118.644
DNA243_2_R	DNA	243	B	A	B	38.875	16.4815
DNA243_3_R	DNA	243	B	A	B	226.374	77.478
DNA243_4_R	DNA	243	B	A	B	231.508	77.6748
DNA245_1_R	DNA	245	A	B	A	39.4127	23.9567
DNA245_2_R	DNA	245	A	B	A	66.5633	9.49132
DNA245_3_R	DNA	245	A	B	A	65.7371	44.5491
DNA245_4_R	DNA	245	A	B	A	79.2319	37.8378
DNA248_1_R	DNA	248	B	B	B	116.174	79.4959
DNA248_2_R	DNA	248	B	B	B	124.484	82.5309
DNA248_3_R	DNA	248	B	B	B	84.0995	71.9627
DNA248_4_R	DNA	248	B	B	B	109.422	72.7583
DNA250_1_R	DNA	250	A	B	A	350.297	83.3926
DNA250_2_R	DNA	250	A	B	A	708.855	112.515
DNA250_3_R	DNA	250	A	B	A	923.66	112.878
DNA250_4_R	DNA	250	A	B	A	625.228	102.873
DNA252_1_R	DNA	252	B	A	B	402.075	52.9325
DNA252_2_R	DNA	252	B	A	B	255.847	118.822
DNA252_3_R	DNA	252	B	A	B	305.814	111.86
DNA252_4_R	DNA	252	B	A	B	190.299	45.6952
DNA253_4_B	DNA	253	B	A	A	214.627	18.1644
DNA253_1_R	DNA	253	B	A	A	73.1603	110.953
DNA253_2_R	DNA	253	B	A	A	65.4128	50.8422
DNA253_3_R	DNA	253	B	A	A	221.436	63.9196
DNA253_4_R	DNA	253	B	A	A	236.527	26.6263
DNA254_1_R	DNA	254	A	B	B	412.035	52.3656
DNA254_2_R	DNA	254	A	B	B	524.116	80.8599
DNA254_3_R	DNA	254	A	B	B	463.94	114.747
DNA254_4_R	DNA	254	A	B	B	299.416	52.2068
DNA255_1_R	DNA	255	A	B	B	362.088	49.7044
DNA255_2_R	DNA	255	A	B	B	344.758	75.7447
DNA255_3_R	DNA	255	A	B	B	357.495	32.5068
DNA255_4_R	DNA	255	A	B	B	398.328	82.5791
DNA256_2_R	DNA	256	A	B	B	349.649	44.6397
DNA256_3_R	DNA	256	A	B	B	289.881	47.2501
DNA256_4_R	DNA	256	A	B	B	720.341	45.6072
DNA257_1_R	DNA	257	A	A	A	486.147	42.3647
DNA257_2_R	DNA	257	A	A	A	457.466	50.1582
DNA257_3_R	DNA	257	A	A	A	171.66	105.036
DNA257_4_R	DNA	257	A	A	A	67.3713	40.8262
DNA258_1_B	DNA	258	B	A	B	199.563	93.4498
DNA258_1_R	DNA	258	B	A	B	219.377	91.5802
DNA258_2_R	DNA	258	B	A	B	85.9145	44.2478
DNA258_3_R	DNA	258	B	A	B	147.923	76.7183
DNA258_4_R	DNA	258	B	A	B	493.321	92.2059
DNA259_1_R	DNA	259	B	A	A	85.5447	44.3475
DNA259_2_R	DNA	259	B	A	A	189.046	86.9258
DNA259_3_R	DNA	259	B	A	A	198.392	125.563
DNA259_4_R	DNA	259	B	A	A	69.0621	55.9379
DNA260_1_R	DNA	260	A	B	B	297.521	69.7999
DNA260_2_R	DNA	260	A	B	B	198.994	81.7558
DNA260_3_R	DNA	260	A	B	B	338.248	62.8089
DNA260_4_R	DNA	260	A	B	B	219.683	128.73
DNA261_1_R	DNA	261	B	A	A	465.109	30.722
DNA261_2_R	DNA	261	B	A	A	384.374	45.8456
DNA261_3_R	DNA	261	B	A	A	396.269	39.6691
DNA262_1_R	DNA	262	A	B	B	496.292	51.7079
DNA262_2_R	DNA	262	A	B	B	402.28	100.508
DNA262_3_R	DNA	262	A	B	B	424.645	55.1071
DNA262_4_R	DNA	262	A	B	B	666.289	72.9774
DNA263_2_B	DNA	263	A	A	A	522.315	34.7958
DNA263_1_R	DNA	263	A	A	A	460.113	87.9395
DNA263_2_R	DNA	263	A	A	A	682.394	58.7531
DNA263_3_R	DNA	263	A	A	A	345.946	37.1196
DNA263_4_R	DNA	263	A	A	A	394.835	83.4683
DNA264_1_R	DNA	264	A	B	A	719.59	105.176
DNA264_2_R	DNA	264	A	B	A	994.712	76.7308
DNA264_3_R	DNA	264	A	B	A	292.034	77.481
DNA264_4_R	DNA	264	A	B	A	364.84	55.784
DNA265_1_R	DNA	265	A	A	B	378.764	90.6901
DNA265_2_R	DNA	265	A	A	B	290.992	95.674
DNA265_3_R	DNA	265	A	A	B	251.843	108.088
DNA265_4_R	DNA	265	A	A	B	175.94	101.826
DNA266_1_R	DNA	266	A	A	A	283.731	62.2998
DNA266_2_R	DNA	266	A	A	A	493.823	71.3795
DNA266_3_R	DNA	266	A	A	A	550.058	86.7379
DNA266_4_R	DNA	266	A	A	A	207.318	56.52
DNA267_1_R	DNA	267	A	B	B	395.942	95.5751
DNA267_2_R	DNA	267	A	B	B	318.968	64.0476
DNA267_3_R	DNA	267	A	B	B	236.635	63.7095
DNA267_4_R	DNA	267	A	B	B	294.321	58.2724
DNA268_1_R	DNA	268	A	A	B	202.273	58.0492
DNA268_2_R	DNA	268	A	A	B	182.495	40.7325
DNA268_3_R	DNA	268	A	A	B	250.772	62.1195
DNA268_4_R	DNA	268	A	A	B	157.627	50.8781
DNA270_1_R	DNA	270	B	B	B	132.52	69.7472
DNA270_2_R	DNA	270	B	B	B	42.6105	44.7061
DNA270_3_R	DNA	270	B	B	B	106.634	98.1964
DNA270_4_R	DNA	270	B	B	B	167.159	55.7197
DNA271_1_R	DNA	271	A	A	B	242.572	63.7745
DNA271_2_R	DNA	271	A	A	B	145.373	41.2315
DNA271_3_R	DNA	271	A	A	B	286.889	48.4304
DNA271_4_R	DNA	271	A	A	B	203.95	71.2094
DNA272_1_R	DNA	272	A	A	A	170.795	58.7972
DNA272_2_R	DNA	272	A	A	A	215.559	54.5654
DNA272_3_R	DNA	272	A	A	A	227.19	41.0584
DNA272_4_R	DNA	272	A	A	A	300.449	83.1382
DNA273_1_R	DNA	273	B	B	B	107.866	56.6711
DNA273_2_R	DNA	273	B	B	B	140.483	61.3727
DNA273_3_R	DNA	273	B	B	B	101.132	51.2247
DNA273_4_R	DNA	273	B	B	B	264.761	111.572
DNA274_1_R	DNA	274	B	B	B	241.3	88.219
DNA274_2_R	DNA	274	B	B	B	220.876	80.9992
DNA274_3_R	DNA	274	B	B	B	144.424	103.835
DNA274_4_R	DNA	274	B	B	B	152.405	162.588
DNA275_1_R	DNA	275	A	B	A	173.181	92.1359
DNA275_2_R	DNA	275	A	B	A	152.317	98.9579
DNA275_3_R	DNA	275	A	B	A	148.483	36.8291
DNA275_4_R	DNA	275	A	B	A	231.04	138.024
DNA276_1_R	DNA	276	B	B	A	41.6345	17.1171
DNA276_2_R	DNA	276	B	B	A	110.056	23.212
DNA276_3_R	DNA	276	B	B	A	102.935	44.901
DNA276_4_R	DNA	276	B	B	A	32.579	37.6344
DNA277_1_R	DNA	277	A	B	B	734.694	103.231
DNA277_2_R	DNA	277	A	B	B	220.577	55.1052
DNA277_3_R	DNA	277	A	B	B	179.116	27.0991
DNA277_4_R	DNA	277	A	B	B	286.401	66.3603
DNA278_1_R	DNA	278	B	B	B	174.385	52.4381
DNA278_2_R	DNA	278	B	B	B	184.634	55.3547
DNA278_3_R	DNA	278	B	B	B	310.497	112.792
DNA278_4_R	DNA	278	B	B	B	288.292	75.3359
DNA280_1_R	DNA	280	A	A	B	125.856	96.5429
DNA280_2_R	DNA	280	A	A	B	65.2156	48.0186
DNA280_3_R	DNA	280	A	A	B	55.3471	65.0691
DNA280_4_R	DNA	280	A	A	B	93.619	85.3284
DNA281_1_R	DNA	281	A	B	B	35.1179	34.6015
DNA281_2_R	DNA	281	A	B	B	20.1279	20.1279
DNA281_3_R	DNA	281	A	B	B	34.0568	52.7631
DNA281_4_R	DNA	281	A	B	B	43.1582	37.3034
DNA282_1_R	DNA	282	B	B	B	47.3992	34.0524
DNA282_2_R	DNA	282	B	B	B	43.7865	42.1184
DNA282_3_R	DNA	282	B	B	B	74.1902	36.6771
DNA282_4_R	DNA	282	B	B	B	59.5909	48.8174
DNA283_1_R	DNA	283	A	A	B	77.3295	42.5552
DNA283_2_R	DNA	283	A	A	B	47.6764	34.8084
DNA283_3_R	DNA	283	A	A	B	36.8801	33.9768
DNA284_4_B	DNA	284	B	A	A	74.359	38.9744
DNA284_1_R	DNA	284	B	A	A	51.7347	38.9987
DNA284_2_R	DNA	284	B	A	A	25.2535	21.2903
DNA284_3_R	DNA	284	B	A	A	143.251	55.6066
DNA284_4_R	DNA	284	B	A	A	66.9822	49.5668
DNA285_1_R	DNA	285	A	B	B	63.2582	52.3397
DNA285_2_R	DNA	285	A	B	B	97.5635	58.2217
DNA285_3_R	DNA	285	A	B	B	134.501	68.295
DNA285_4_R	DNA	285	A	B	B	170.536	111.89
DNA286_1_R	DNA	286	A	B	B	31.4183	25.6935
DNA286_2_R	DNA	286	A	B	B	91.5562	78.9095
DNA286_3_R	DNA	286	A	B	B	47.9537	30.729
DNA286_4_R	DNA	286	A	B	B	117.987	102.264
DNA287_1_R	DNA	287	A	A	A	35.0235	28.974
DNA287_2_R	DNA	287	A	A	A	34.7534	32.2525
DNA287_3_R	DNA	287	A	A	A	59.0917	37.5435
DNA287_4_R	DNA	287	A	A	A	55.8485	31.2095
DNA288_1_R	DNA	288	B	A	B	38.7005	34.2512
DNA288_2_R	DNA	288	B	A	B	36.6447	46.8829
DNA288_3_R	DNA	288	B	A	B	65.4945	49.3773
DNA288_4_R	DNA	288	B	A	B	79.1693	84.2294
DNA289_1_R	DNA	289	B	A	A	80.0875	75.0668
DNA289_2_R	DNA	289	B	A	A	52.9163	51.36
DNA289_3_R	DNA	289	B	A	A	110.787	77.4425
DNA289_4_R	DNA	289	B	A	A	86.1264	75.5378
DNA290_1_R	DNA	290	B	B	A	120.776	55.3971
DNA290_2_R	DNA	290	B	B	A	63.9183	54.5575
DNA290_3_R	DNA	290	B	B	A	236.537	87.6553
DNA290_4_R	DNA	290	B	B	A	147.342	120.228
DNA291_1_R	DNA	291	B	B	B	108.813	87.9781
DNA291_2_R	DNA	291	B	B	B	78.3964	73.1255
DNA291_3_R	DNA	291	B	B	B	148.106	50.7627
DNA291_4_R	DNA	291	B	B	B	156.723	66.2879
DNA292_1_R	DNA	292	B	B	B	214.762	176.272
DNA292_2_R	DNA	292	B	B	B	237.443	89.3921
DNA292_3_R	DNA	292	B	B	B	173.838	124.334
DNA292_4_R	DNA	292	B	B	B	204.827	131.224
DNA293_1_R	DNA	293	A	A	B	59.9306	70.2345
DNA293_2_R	DNA	293	A	A	B	40.7528	21.6431
DNA293_3_R	DNA	293	A	A	B	61.4339	53.4382
DNA293_4_R	DNA	293	A	A	B	91.9181	65.0862
DNA295_1_B	DNA	295	A	B	A	359.536	62.0813
DNA295_1_R	DNA	295	A	B	A	412.32	106.057
DNA295_2_R	DNA	295	A	B	A	181.422	93.859
DNA295_3_R	DNA	295	A	B	A	246.091	142.533
DNA295_4_R	DNA	295	A	B	A	206.391	77.9793
DNA305_3_R	DNA	305	A	B	B	121.678	58.2168
DNA305_4_R	DNA	305	A	B	B	182.024	150.144
DNA307_1_R	DNA	307	B	A	A	91.4634	49.7044
DNA307_2_R	DNA	307	B	A	A	113.477	68.4467
DNA307_3_R	DNA	307	B	A	A	44.0425	30.6724
DNA307_4_R	DNA	307	B	A	A	95.796	77.8773
DNAB1_B	DNA	Bulk	Bulk	Bulk	Bulk	38.2932	22.4289
DNAB1_R	DNA	Bulk	Bulk	Bulk	Bulk	4.3484	1.58124
DNAB2_R	DNA	Bulk	Bulk	Bulk	Bulk	5.08629	3.99637
DNAB3_R	DNA	Bulk	Bulk	Bulk	Bulk	3.91471	0
DNAB4_R	DNA	Bulk	Bulk	Bulk	Bulk	9.19325	2.1576
DNAB5_B	DNA	Bulk	Bulk	Bulk	Bulk	0	0
DNAB5_R	DNA	Bulk	Bulk	Bulk	Bulk	54.6212	20.6876
DNAB6_R	DNA	Bulk	Bulk	Bulk	Bulk	8.45219	0.981058
DNAB7_R	DNA	Bulk	Bulk	Bulk	Bulk	8.32794	0.889392
DNAB8_R	DNA	Bulk	Bulk	Bulk	Bulk	7.03623	1.84126
DNAB9_B	DNA	Bulk	Bulk	Bulk	Bulk	0	7.26552
DNAB10_B	DNA	Bulk	Bulk	Bulk	Bulk	0	3.59527
DNAB11_B	DNA	Bulk	Bulk	Bulk	Bulk	8.87235	0
DNAB12_B	DNA	Bulk	Bulk	Bulk	Bulk	0	2.7195
DNAB9_R	DNA	Bulk	Bulk	Bulk	Bulk	26.7204	4.68521
DNAB10_R	DNA	Bulk	Bulk	Bulk	Bulk	7.13619	3.93491
DNAB13_B	DNA	Bulk	Bulk	Bulk	Bulk	0	0
DNAB14_B	DNA	Bulk	Bulk	Bulk	Bulk	13.8291	1.84388
DNAB15_B	DNA	Bulk	Bulk	Bulk	Bulk	0	0
DNAB16_B	DNA	Bulk	Bulk	Bulk	Bulk	0	0
DNAB17_B	DNA	Bulk	Bulk	Bulk	Bulk	37.5479	0
DNAB18_B	DNA	Bulk	Bulk	Bulk	Bulk	0	1.0166
DNAB19_B	DNA	Bulk	Bulk	Bulk	Bulk	4.19847	0
DNAB20_B	DNA	Bulk	Bulk	Bulk	Bulk	9.53014	0
DNAB21_B	DNA	Bulk	Bulk	Bulk	Bulk	0	0
DNAB22_B	DNA	Bulk	Bulk	Bulk	Bulk	122.047	15.748
DNAB23_B	DNA	Bulk	Bulk	Bulk	Bulk	0	0
DNAB25_B	DNA	Bulk	Bulk	Bulk	Bulk	321.72	19.1463
DNAB26_B	DNA	Bulk	Bulk	Bulk	Bulk	341.694	52.7081
DNAB27_B	DNA	Bulk	Bulk	Bulk	Bulk	490.588	51.8632
DNAB28_B	DNA	Bulk	Bulk	Bulk	Bulk	275.464	104.42
DNAM1_B	DNA	M	M	M	M	42.5638	74.6119
DNAM1_R	DNA	M	M	M	M	49.7313	92.9301
DNAM2_R	DNA	M	M	M	M	67.9887	115.136
DNAM3_R	DNA	M	M	M	M	51.7886	75.1023
DNAM4_R	DNA	M	M	M	M	45.3994	78.7879
DNAM5_B	DNA	M	M	M	M	57.683	25.206
DNAM5_R	DNA	M	M	M	M	56.2657	31.7764
DNAM6_R	DNA	M	M	M	M	68.4718	42.7584
DNAM7_R	DNA	M	M	M	M	59.067	46.777
DNAM8_R	DNA	M	M	M	M	33.5484	33.4194
DNAM9_B	DNA	M	M	M	M	478.667	77.3333
DNAM9_R	DNA	M	M	M	M	420.565	64.6035
DNAM10_R	DNA	M	M	M	M	421.779	53.1011
DNAM11_R	DNA	M	M	M	M	562.744	105.201
DNAM12_R	DNA	M	M	M	M	286.795	40.0139
DNAM13_B	DNA	M	M	M	M	188.51	79.8923
DNAM14_B	DNA	M	M	M	M	162.764	78.8121
DNAM15_B	DNA	M	M	M	M	174.562	84.449
DNAM16_B	DNA	M	M	M	M	197.144	90.0604
DNAM13_R	DNA	M	M	M	M	183.434	74.4905
DNAM20_B	DNA	M	M	M	M	17.2637	38.8433
DNAM23_B	DNA	M	M	M	M	37.4021	13.3372
DNAM24_B	DNA	M	M	M	M	183.744	48.2807
DNAM25_B	DNA	M	M	M	M	434.7	40.6226
DNAM27_B	DNA	M	M	M	M	474.554	83.2783
DNAM28_B	DNA	M	M	M	M	663.355	41.2068
DNAM29_B	DNA	M	M	M	M	242.583	57.5916
DNAM26_R	DNA	M	M	M	M	577.441	78.8958
DNAM30_B	DNA	M	M	M	M	82.8402	47.3373
DNAM32_B	DNA	M	M	M	M	95.1183	33.2159
DNAM33_B	DNA	M	M	M	M	80.4598	30.2256
DNAM34_B	DNA	M	M	M	M	73.6117	34.8687
DNAM31_R	DNA	M	M	M	M	68.3314	46.8764
DNAP1_R	DNA	P	P	P	P	37.4643	98.9514
DNAP2_R	DNA	P	P	P	P	48.1679	173.744
DNAP3_R	DNA	P	P	P	P	85.4418	135.117
DNAP4_R	DNA	P	P	P	P	61.0477	89.2083
DNAP5_B	DNA	P	P	P	P	35.5221	26.3724
DNAP5_R	DNA	P	P	P	P	34.227	24.1015
DNAP6_R	DNA	P	P	P	P	43.9348	28.0024
DNAP7_R	DNA	P	P	P	P	55.1815	57.1681
DNAP8_R	DNA	P	P	P	P	47.887	37.6938
DNAP9_B	DNA	P	P	P	P	320.442	33.7992
DNAP9_R	DNA	P	P	P	P	306.335	36.8817
DNAP10_R	DNA	P	P	P	P	222.991	40.1107
DNAP11_R	DNA	P	P	P	P	245.011	43.422
DNAP12_R	DNA	P	P	P	P	439.228	72.4593
DNAP13_B	DNA	P	P	P	P	127.089	83.993
DNAP14_B	DNA	P	P	P	P	130.758	31.6426
DNAP15_B	DNA	P	P	P	P	277.307	110.64
DNAP13_R	DNA	P	P	P	P	123.561	98.7218
DNAP16_B	DNA	P	P	P	P	445.002	102.277
DNAP17_B	DNA	P	P	P	P	72.2166	56.67
DNAP18_B	DNA	P	P	P	P	140.146	65.6934
DNAP19_B	DNA	P	P	P	P	248.552	95.8399
DNAP21_B	DNA	P	P	P	P	39.987	23.7321
DNAP22_B	DNA	P	P	P	P	139.39	67.1737
DNAP27_B	DNA	P	P	P	P	347.826	86.9565
DNAP24_R	DNA	P	P	P	P	43.9483	109.988
DNAP28_B	DNA	P	P	P	P	27.6454	20.4957
DNAP30_B	DNA	P	P	P	P	60.3411	19.6764
DNAP31_B	DNA	P	P	P	P	32.7869	13.0307
DNAP28_R	DNA	P	P	P	P	34.9889	25.0185

### Sheet: Sumary of N
RIL	#Replicates	Marker_2274	Marker_464	Marker_3142				Marker_464	Marker_3142	Marker_2274
205	5	B	A	A			A	32	35	42		Total RIL Accessions	307
207	4	A	B	B			B	45	42	35		Average replicates per accessions	3.98701
208	4	A	A	B
209	4	A	B	A
210	4	A	A	A
211	4	B	B	B
212	4	B	A	A
213	4	B	A	A
215	4	A	A	A
216	4	A	B	B
217	4	A	A	A
218	4	A	B	B
219	4	B	A	B
222	4	A	B	A
223	4	B	B	A
225	4	B	B	A
226	4	A	B	A
227	4	B	B	B
228	4	A	B	A
229	4	B	B	A
230	4	B	B	A
231	4	A	A	A
233	4	A	B	B
234	4	A	A	A
235	4	A	B	B
236	4	B	B	B
237	4	B	B	B
238	3	B	A	A
240	3	B	B	B
241	4	B	B	B
243	4	B	A	B
245	4	A	B	A
248	4	B	B	B
250	4	A	B	A
252	4	B	A	B
253	5	B	A	A
254	4	A	B	B
255	4	A	B	B
256	3	A	B	B
257	4	A	A	A
258	5	B	A	B
259	4	B	A	A
260	4	A	B	B
261	3	B	A	A
262	4	A	B	B
263	5	A	A	A
264	4	A	B	A
265	4	A	A	B
266	4	A	A	A
267	4	A	B	B
268	4	A	A	B
270	4	B	B	B
271	4	A	A	B
272	4	A	A	A
273	4	B	B	B
274	4	B	B	B
275	4	A	B	A
276	4	B	B	A
277	4	A	B	B
278	4	B	B	B
280	4	A	A	B
281	4	A	B	B
282	4	B	B	B
283	3	A	A	B
284	5	B	A	A
285	4	A	B	B
286	4	A	B	B
287	4	A	A	A
288	4	B	A	B
289	4	B	A	A
290	4	B	B	A
291	4	B	B	B
292	4	B	B	B
293	4	A	A	B
295	5	A	B	A
305	2	A	B	B
307	4	B	A	A
Bulk	31	NA	NA	NA
M	33	A	A	A
P	30	B	B	B
