## Supplemental Table 19 for "Disentangling the genetic basis of rhizosphere microbiome assembly in tomato"

### Sheet: Sheet1
Contrasts	Number of significantly rhizosphere enriched contigs (p-value < 0.01)
bulk - RIL	1335
bulk - modern	1377
bulk - wild	1176
bulk - parent (wild + modern)	2493
bulk - all (wild + modern + RIL)	2842
