## Supplemental Table 18 for "Disentangling the genetic basis of rhizosphere microbiome assembly in tomato"

### Sheet: Sheet1
Statistics reference	Assembly A1	Assembly A2	Assembly A3	Final assembly		Assembly statistics. Assembly A1 represents the first assembly of reads from parental tomatoes. Assembly A2 represents the second assembly of unmapped reads from the RIL accessions. Assembly A3 represents the third assembly of unmapped reads, ambiguously mapped reads, and mapped reads with a low mapping quality score (MapQ < 20) from the RIL accessions. The final assembly was made up with A1 and …
# contigs	16595754	14898471	21321064	4072608
# contigs (>= 0 bp)	16595754	14898471	21321064	4072608
# contigs (>= 1000 bp)	1229728	2009770	2842898	4072608
# contigs (>= 5000 bp)	63392	43066	83675	147066
# contigs (>= 10000 bp)	17719	3485	9139	26858
# contigs (>= 25000 bp)	3355	34	158	3513
# contigs (>= 50000 bp)	912	1	2	914
Largest contig	933043	56215	86263	933043
Total length	8642853303	9626840688	13988773864	8053139468
Total length (>= 0 bp)	8642853303	9626840688	13988773864	8053139468
Total length (>= 1000 bp)	2710356441	3604561819	5342818730	8053139468
Total length (>= 5000 bp)	682665694	298039760	604683632	1287342061
Total length (>= 10000 bp)	377466848	44734709	120299142	497765990
Total length (>= 25000 bp)	168853639	1088089	4918165	173771804
Total length (>= 50000 bp)	86581811	56215	159934	86741745
N50	542	737	737	2017
N75	330	438	439	1364
L50	3502912	3429172	4782403	1099617
L75	8787716	7736654	11076027	2332765
GC (%)	60.39	60.67	61.31	60.42
Mismatches
# N's	0	0	0	0
# N's per 100 kbp	0	0	0	0
