## Supplemental Table 16 for "Disentangling the genetic basis of rhizosphere microbiome assembly in tomato"

BGC ID	contig ID	BGC product	BGC start	BGC end	nr. of genes	genus	best_hit_MiBIG	MiBIG description
c00074	NODE_2213_length_31600_cov_16.556205	'terpene'	9825	31600	25	Sphingopyxis	BGC0000634	Carotenoid
c00106	NODE_2973_length_26772_cov_40.391070	'siderophore'	4445	16434	7	Streptomyces	None	None
c00290	NODE_8852_length_14721_cov_43.102380	'terpene'	0	14721	14	Streptomyces	BGC0000658	2-methylisoborneol
c00269	NODE_7969_length_15588_cov_46.764543	'siderophore'	2672	14442	9	Streptomyces	BGC0000940	desferrioxamin B / desferrioxamine E
c00203	NODE_5474_length_19311_cov_38.787685	'terpene'	7344	19311	11	Streptomyces	BGC0000663	hopene
c00216	NODE_5919_length_18484_cov_34.250476	'melanin'	9019	18484	12	Streptomyces	BGC0000909	melanin
c00125	NODE_3417_length_24735_cov_43.365644	'NRPS-like'	0	24735	18	Streptomyces	BGC0000238	lactonamycin
c00001	NODE_101_length_151557_cov_26.107911	'NRPS', 'T1PKS', 'transAT-PKS-like'	0	79629	26	Cellvibrio	BGC0002001	crochelin A
c00041	NODE_1131_length_44789_cov_31.497046	'siderophore'	21823	35397	10	Cellvibrio	None	None
c00122	NODE_3362_length_24969_cov_40.504423	'NRPS'	0	24969	17	Streptomyces	BGC0000325	coelichelin
c00255	NODE_7250_length_16447_cov_36.062393	'melanin'	10668	16447	8	Streptomyces	BGC0000908	melanin
c00222	NODE_6125_length_18135_cov_17.217454	'NRPS', 'T1PKS'	0	18135	6	Streptomyces	BGC0002001	crochelin A
c00212	NODE_5777_length_18721_cov_35.917624	'bacteriocin'	11306	18721	5	Streptomyces	None	None
c00445	NODE_15771_length_10680_cov_39.835176	'T1PKS'	0	10680	7	Streptomyces	BGC0000273	steffimycin D
c00358	NODE_11387_length_12790_cov_31.802380	'ectoine'	173	10572	8	Cellvibrio	BGC0000854	ectoine
c00081	NODE_2455_length_29776_cov_32.309432	'resorcinol'	6203	29776	17	Cellvibrio	None	None
c00154	NODE_4219_length_22207_cov_34.311426	'T1PKS'	0	22207	21	Streptomyces	BGC0001008	maduropeptin
c00023	NODE_703_length_56708_cov_18.058348	'T3PKS'	3312	44383	38	Sphingopyxis	None	None
c00026	NODE_741_length_55309_cov_40.583644	'terpene'	42743	55309	10	Streptomyces	BGC0001181	geosmin
c00015	NODE_608_length_60655_cov_34.349065	'bacteriocin', 'butyrolactone'	8706	24295	11	Cellvibrio	None	None
c00238	NODE_6661_length_17261_cov_36.947092	'siderophore'	1843	15013	13	Streptomyces	None	None
c00219	NODE_6068_length_18229_cov_41.763817	'lassopeptide'	0	18229	19	Streptomyces	BGC0001507	anantin C
c00455	NODE_16267_length_10496_cov_41.365971	'terpene'	0	10496	8	Streptomyces	BGC0000663	hopene
c00124	NODE_3384_length_24886_cov_41.256183	'T2PKS'	0	24886	25	Streptomyces	BGC0000271	spore pigment
c00104	NODE_2936_length_26931_cov_37.361546	'T1PKS', 'PKS-like'	0	26931	20	Streptomyces	BGC0000233	hedamycin
c00185	NODE_4941_length_20367_cov_35.518502	'arylpolyene'	0	20367	17	Cellvibrio	BGC0002008	aryl polyenes
c00049	NODE_1388_length_39987_cov_37.687776	'lanthipeptide', 'bacteriocin'	2434	29521	20	Streptomyces	BGC0000518	informatipeptin
c00005	NODE_365_length_77756_cov_36.580373	'transAT-PKS', 'NRPS'	9766	77756	38	Cellvibrio	BGC0000315	CDA1b / CDA2a / CDA2b / CDA3a / CDA3b / CDA4a / CDA4b
c00226	NODE_6283_length_17887_cov_39.955644	'T2PKS'	0	17887	19	Streptomyces	BGC0000233	hedamycin
c00368	NODE_11841_length_12527_cov_32.461056	'hglE-KS'	0	12527	5	Streptomyces	None	None
